# Acoel single-cell transcriptomics: cell-type analysis of a deep branching bilaterian

**DOI:** 10.1101/2020.07.10.196782

**Authors:** Jules Duruz, Cyrielle Kaltenrieder, Peter Ladurner, Rémy Bruggmann, Pedro Martìnez, Simon G. Sprecher

## Abstract

Bilaterian animals display a wide variety of cell types, organized into defined anatomical structures and organ systems, which are mostly absent in pre-bilaterian animals. Xenacoelomorpha are an early-branching bilaterian phylum displaying an apparently relatively simple anatomical organization that have greatly diverged from other bilaterian clades. In this study, we use whole-body single-cell transcriptomics on the acoel *Isodiametra pulchra* to identify and characterize different cell types. Our analysis identifies the existence of ten major cell-type categories in acoels all contributing to main biological functions of the organism: metabolism, locomotion and movements, behavior, defense and development. Interestingly, while most cell clusters express core fate markers shared with other animal clades, we also describe a surprisingly large number of clade-specific marker genes, suggesting the emergence of clade-specific common molecular machineries functioning in distinct cell types. Together, these results provide novel insight into the evolution of bilaterian cell-types and open the door to a better understanding of the origins of the bilaterian body plan and their constitutive cell types.
