## Supplementary material for "Acoel single-cell transcriptomics: cell-type analysis of a deep branching bilaterian": Supp_table1.txt

Gene name	Swissprot BLASTx hit	Transcriptome reference
AchR-1	ACHA9_RAT	TRINITY_DN26574_c0_g3
AchR-2	ACH10_HUMAN	TRINITY_DN26362_c0_g2
AchR-3	ACH10_CHICK	TRINITY_DN29665_c0_g1
AchR-4	ACH1_SCHGR	TRINITY_DN26551_c0_g1
AchR-5	ACHA6_MOUSE	TRINITY_DN24876_c0_g2
AchR-6	ACH10_CHICK	TRINITY_DN21227_c0_g1
Adhesive plaque matrix	FP1_MYTGA	TRINITY_DN23480_c0_g1
Amiloride-sensitive Na-channel 1	SCNNG_XENLA	TRINITY_DN25153_c0_g1
Amiloride-sensitive Na-channel 2	SCNNH_XENLA	TRINITY_DN23757_c0_g1
Aquaporin b	GenBank: MN101651.1	TRINITY_DN21686_c0_g2
Aspartic protease	ASPP_AEDAE	TRINITY_DN27780_c1_g2
Cadherin	CAD23_MOUSE	TRINITY_DN32160_c0_g2
Calcium-dependent kinase	CDPKJ_ORYSJ	TRINITY_DN19665_c0_g1
Cathepsin B1	CATB_PONAB	TRINITY_DN21292_c0_g1
Cathepsin B2	CATB_CHICK	TRINITY_DN23833_c0_g5
Cathepsin K1	CATK_RABIT	TRINITY_DN16314_c0_g1
Cathepsin K2	CATK_MACMU	TRINITY_DN26617_c0_g7
Cathepsin K3	CATK_RABIT	TRINITY_DN22570_c0_g2
Cathepsin K4	CATK_RABIT	TRINITY_DN27095_c0_g2
Cathepsin L	CATL_SARPE	TRINITY_DN27095_c0_g1
Cathepsin Z1	CATZ_RAT	TRINITY_DN29316_c0_g5
Cathepsin Z2	CATZ_HUMAN	TRINITY_DN13216_c0_g1
Cathepsin Z3	CATZ_RAT	TRINITY_DN19873_c0_g1
Cathepsin Z4	CATZ_RAT	TRINITY_DN25989_c0_g1
Cationic amino acid transporter	CTR2_CHICK	TRINITY_DN23962_c0_g3
Choline acetytransferase	CLAT_DROME	TRINITY_DN25260_c0_g1
COUP transcription factor	COT1_MOUSE	TRINITY_DN28230_c0_g1
DNA replication licensing factor MCM3	MCM3_CHICK	TRINITY_DN25374_c0_g1
Dynein heavy chain-1	DYH5_HUMAN	TRINITY_DN32994_c0_g2
Dynein heavy chain-2	DYHC_TRIGR	TRINITY_DN32465_c0_g7
Elongation factor 1A2	EF1A2_RABIT	TRINITY_DN26402_c9_g1
Epidermal Growth factor-like	EGF_MOUSE	TRINITY_DN25597_c0_g4
Epithelial membrane protein	EMP1_PONAB	TRINITY_DN32250_c2_g3
facilitated glucose transp	GTR6_HUMAN	TRINITY_DN24137_c0_g2
Fibrillin-1	FBN1_BOVIN	TRINITY_DN32892_c2_g1
Fucolectin-6	FUCL6_ANGJA	TRINITY_DN23906_c1_g1
Glr1	GLR1_CAEEL	TRINITY_DN24591_c1_g1
Glr2	GLR1_CAEEL	TRINITY_DN30075_c0_g2
Growth factor receptor	EGFR_APIME_62	TRINITY_DN21168_c0_g1
Innexin	UNC9_CAEEL	TRINITY_DN21041_c0_g1
intracellular cholesterol transp.	NPC1_MOUSE	TRINITY_DN26372_c0_g2
Krueppel-like factor	KLF5_MOUSE	TRINITY_DN20297_c0_g2
Laminin subunit beta	LAMB1_HUMAN	TRINITY_DN25637_c0_g4
Large neutral amino acids transporter	LAT1_RABIT	TRINITY_DN22751_c0_g1
Ldlr-1	LDLR_CRIGR	TRINITY_DN31230_c0_g2
Ldlr-2	LRP2_RAT	TRINITY_DN19673_c0_g2
Lectin-1	LECC_POLMI	TRINITY_DN24044_c0_g1
Lipase 1	LIP1_CAEEL	TRINITY_DN14829_c0_g1
lipase/cholesteryl ester hydrolase	LICH_MOUSE	TRINITY_DN27327_c0_g2
Mannose receptor 1	MRC1_MOUSE	TRINITY_DN33194_c2_g1
MFS-type transp.	S18B1_HUMAN	TRINITY_DN24560_c2_g1
Microtubule-associated protein RP/EB	MARE3_HUMAN	TRINITY_DN33350_c1_g2
Mucin-like	MLP_ACRMI	TRINITY_DN31675_c1_g4
Muscle M-line assembly protein	UNC89_CAEEL	TRINITY_DN22995_c0_g1
Myosin heavy chain	MYS_ARGIR	TRINITY_DN29646_c0_g1
Myosin light chain kinase	MYLK_HUMAN	TRINITY_DN31496_c0_g1
Myosin regulatory light chain	SQH_DROME	TRINITY_DN29658_c1_g3
Myosin-16	MYH16_CANLF	TRINITY_DN32257_c0_g1
Na-coupled neutral amino acid transp.	S38A7_DANRE	TRINITY_DN24976_c1_g1
Na-independent sulfate anion transp.	S2611_HUMAN	TRINITY_DN26397_c0_g5
Na+/ bicarbonate transporter-like 1	S4A11_HUMAN	TRINITY_DN30131_c0_g4
Na+/ bicarbonate transporter-like 2	S4A11_HUMAN	TRINITY_DN30131_c0_g2
Nephrin/Kirre	ICCR_DROME / Nephrin/Kirre	TRINITY_DN23814_c0_g3
Neural proliferation protein 1	NPDC1_MOUSE	TRINITY_DN19548_c0_g1
Neurotrypsin-like	NETR_RAT	TRINITY_DN25636_c0_g1
NMDA-1	NMD3A_RAT	TRINITY_DN21704_c0_g1
Opsin-1	OPSP_COLLI	TRINITY_DN27502_c0_g1
Opsin-10	OPSD1_MIZYE	TRINITY_DN26408_c0_g1
Opsin-11	OPSD_SEPOF	TRINITY_DN23286_c0_g3
Opsin-12	OPSD_LOLFO	TRINITY_DN20213_c0_g1
Opsin-13	OPSD_ENTDO	TRINITY_DN21845_c0_g1
Opsin-14	OPSD_ENTDO	TRINITY_DN19040_c0_g1
Opsin-15	OPSD_ALLSU	TRINITY_DN24600_c0_g1
Opsin-16	OPSCE_BOMMO	TRINITY_DN11106_c0_g1
Opsin-17	OPSB_ANOCA	TRINITY_DN19838_c0_g1
Opsin-2	OPSG_CAVPO	TRINITY_DN28672_c0_g1
Opsin-3	OPSD1_MIZYE	TRINITY_DN28672_c0_g2
Opsin-4	OPSD1_MIZYE	TRINITY_DN27430_c0_g1
Opsin-5	OPSD1_MIZYE	TRINITY_DN29419_c0_g2
Opsin-6	OPSD1_MIZYE	TRINITY_DN25107_c0_g3
Opsin-7	OPSD1_MIZYE	TRINITY_DN20950_c0_g1
Opsin-8	OPSD1_MIZYE	TRINITY_DN21850_c0_g2
Opsin-9	OPSD1_MIZYE	TRINITY_DN23286_c0_g1
Piwi-like 1	PIWL1_MOUSE	TRINITY_DN28055_c0_g3
Piwi-like protein 1	PIWL1_MOUSE	TRINITY_DN28055_c0_g3
Piwi-like protein 2	PIWL1_MOUSE	TRINITY_DN29389_c1_g2
Potassium channel	KCNK5_HUMAN	TRINITY_DN22895_c0_g1
Prim	PRIM_BPT3	TRINITY_DN30838_c1_g1
Probable alpha-amylase	AMY2_ARATH	TRINITY_DN26378_c1_g3
Probable folate-biopterin transp.	FBT4_ARATH	TRINITY_DN18395_c1_g2
Proliferation marker Ki-67	KI67_MOUSE	TRINITY_DN28085_c0_g4
protein Ki-67	KI67_MOUSE	TRINITY_DN28085_c0_g4
Protein prickle	PRIC1_AEDAE	TRINITY_DN27367_c0_g6
Protocadherin 1	FAT4_HUMAN	TRINITY_DN29475_c0_g1
Protocadherin 2	FAT4_HUMAN	TRINITY_DN30698_c0_g2
Ribonucleoside-diphosphate reductase 1	RIR1_MOUSE	TRINITY_DN29414_c0_g2
Ribonucleoside-diphosphate reductase 2	RIR2_HUMAN	TRINITY_DN28744_c1_g8
Sarcalumenin	SRCA_CHICK	TRINITY_DN21065_c1_g3
SCO-spondin-1	SSPO_RAT	TRINITY_DN29012_c0_g1
SCO-spondin-2	SSPO_CHICK	TRINITY_DN29894_c0_g2
SCO-spondin-3	SSPO_CHICK	TRINITY_DN32476_c1_g1
Secreted frizzled-related protein	SFRP2_CHICK	TRINITY_DN31745_c0_g1
Serotonin transporter	SC6A4_HUMAN	TRINITY_DN25591_c0_g1
Solute carrier family 43 member 3	S43A3_MOUSE	TRINITY_DN26527_c0_g1
Sortilin-related receptor	SORL_MOUSE	TRINITY_DN24518_c0_g4
Stabilizer of axonemal microtubule	SAXO2_MOUSE	TRINITY_DN26298_c0_g1
Sucrase-isomaltase	SUIS_RAT	TRINITY_DN28500_c0_g1
Synaptic vesicle protein VAT1-like	VAT1L_HUMAN	TRINITY_DN22495_c0_g1
Synaptogyrin	SNG3_MOUSE	TRINITY_DN30355_c3_g3
Tripeptidyl-peptidase	TPP1_MOUSE	TRINITY_DN27167_c0_g1
Tropomyosin	TPM_BRABE	TRINITY_DN30349_c0_g4
Troponin T	TNNT_CAEEL	TRINITY_DN30411_c0_g3
TRP	TRP_DROME	TRINITY_DN27661_c2_g2
TRPA1	TRPA1_DROME	TRINITY_DN28721_c0_g3
TRPC4	TRPC4_MOUSE	TRINITY_DN30495_c1_g1
TRPC5a	TRPC5_MOUSE	TRINITY_DN26468_c2_g6
TRPC5b	TRPC5_HUMAN	TRINITY_DN31460_c1_g1
TRPCGa	TRPCG_DROME	TRINITY_DN24771_c1_g4
TRPCGb	TRPCG_DROME	TRINITY_DN24731_c0_g1
TRPCGc	TRPCG_DROME	TRINITY_DN29885_c0_g1
TRPCGd	TRPG_DROME	TRINITY_DN26138_c0_g5
TRPM1a	TRPM1_RAT	TRINITY_DN29462_c1_g5
TRPM1b	TRPM1_RAT	TRINITY_DN25232_c0_g2
TRPM2	TRPM2_HUMAN	TRINITY_DN33154_c5_g1
TRPM3a	TRPM3_HUMAN	TRINITY_DN24851_c0_g1
TRPM3b	TRPM3_HUMAN	TRINITY_DN25859_c1_g1
TRPM4	TRPM4_MOUSE	TRINITY_DN29617_c1_g1
Tubulin alpha-1	TBA1_PARLI	TRINITY_DN27441_c1_g1
Va5	VA5_MICHY	TRINITY_DN28521_c0_g1
VPl1	VPI1_SCOJE	TRINITY_DN30204_c0_g1
Zona pellucida-like protein 1	ZPLD1_MOUSE	TRINITY_DN27569_c0_g3
