## Supplementary material for "Acoel single-cell transcriptomics: cell-type analysis of a deep branching bilaterian": Supp_table2.txt

Suplemetary table 2: top10 markers and cluster annotations
				xam+ = Ortholog present in Xenoturbella bocki and Symsagittifera roscoffensis
				am+ = Ortholog present in Symsagittifera roscoffensis
p_val	avg_logFC	pct.1	pct.2	p_val_adj	cluster #	gene	Swissprot BLASTX hit
1,40E-79	1,094499454	0,292	0,101	3,04E-75	0	TRINITY-DN24220-c3-g2	TBB_PARLI	Neurons
9,41E-61	0,905222142	0,525	0,358	2,05E-56	0	TRINITY-DN3116-c0-g1	n/a
4,16E-56	1,116878106	0,369	0,202	9,05E-52	0	TRINITY-DN27410-c0-g1	n/a
4,55E-56	1,154580276	0,344	0,179	9,89E-52	0	TRINITY-DN29111-c4-g1	RSLAA_HUMAN
8,07E-46	0,927744812	0,429	0,278	1,75E-41	0	TRINITY-DN16009-c0-g1	CBPD_LOPSP
5,79E-42	1,142114224	0,271	0,137	1,26E-37	0	TRINITY-DN30355-c3-g3	SNG3_MOUSE
1,50E-38	1,239766433	0,383	0,265	3,26E-34	0	TRINITY-DN21776-c2-g2	ACTB3_TAKRU
1,54E-35	1,05020703	0,178	0,073	3,35E-31	0	TRINITY-DN28901-c0-g1	RAB3C_BOVIN
6,61E-35	1,062515651	0,146	0,053	1,44E-30	0	TRINITY-DN22495-c0-g1	VAT1L_HUMAN
8,47E-33	1,00443096	0,171	0,072	1,84E-28	0	TRINITY-DN24645-c0-g2	n/a
0	2,208516493	0,742	0,123	0	1	TRINITY-DN29646-c0-g1	MYS_ARGIR	Muscle cells
0	2,149188781	0,505	0,031	0	1	TRINITY-DN22995-c0-g1	UNC89_CAEEL
0	2,140909099	0,63	0,076	0	1	TRINITY-DN30411-c0-g3	TNNT_CAEEL
0	2,117867377	0,63	0,067	0	1	TRINITY-DN22748-c0-g3	n/a
0	1,819303779	0,374	0,021	0	1	TRINITY-DN22995-c0-g2	n/a
0	1,805862756	0,328	0,016	0	1	TRINITY-DN31745-c0-g1	SFRP2_CHICK
0	1,802879005	0,659	0,137	0	1	TRINITY-DN30349-c0-g4	TPM_BRABE
0	1,799950036	0,413	0,043	0	1	TRINITY-DN31496-c0-g1	MYLK_HUMAN
0	1,794915736	0,354	0,026	0	1	TRINITY-DN32257-c0-g1	MYH16_CANLF
0	1,736580122	0,331	0,026	0	1	TRINITY-DN22842-c0-g2	xam+
2,17E-58	0,930072431	0,36	0,141	4,72E-54	2	TRINITY-DN27441-c1-g3	TBA1_HOMAM	Stem cell
6,63E-55	0,790481507	0,947	0,873	1,44E-50	2	TRINITY-DN29376-c2-g5	HSP83_BOMMO
3,21E-50	0,801399086	0,197	0,054	6,99E-46	2	TRINITY-DN28744-c1-g8	RIR2_HUMAN
2,30E-48	0,514741945	0,999	0,887	5,00E-44	2	TRINITY-DN31732-c1-g3	am+
2,38E-46	0,695208716	0,3	0,114	5,17E-42	2	TRINITY-DN29414-c0-g2	RIR1_MOUSE
5,22E-46	0,683916658	0,965	0,843	1,14E-41	2	TRINITY-DN30126-c0-g2	COX3_PISOC
8,86E-45	0,618032666	0,151	0,037	1,93E-40	2	TRINITY-DN25374-c0-g1	MCM3_CHICK
3,21E-43	0,571539033	0,137	0,032	6,98E-39	2	TRINITY-DN31953-c0-g1	TOP2A_CHICK
2,14E-42	0,432551111	0,924	0,679	4,65E-38	2	TRINITY-DN24841-c0-g2	n/a
7,50E-42	0,631564386	0,15	0,038	1,63E-37	2	TRINITY-DN28085-c0-g4	KI67_MOUSE
1,12E-146	1,447642694	0,779	0,332	2,44E-142	3	TRINITY-DN25289-c1-g3	n/a	Neurons
2,77E-76	0,929815342	0,344	0,095	6,03E-72	3	TRINITY-DN21534-c0-g1	S17A5_HUMAN
1,61E-72	0,91976159	0,319	0,088	3,49E-68	3	TRINITY-DN22901-c0-g1	n/a
8,82E-67	0,965675015	0,184	0,035	1,92E-62	3	TRINITY-DN31590-c0-g1	CA2D3_HUMAN
1,22E-65	0,847618103	0,593	0,276	2,65E-61	3	TRINITY-DN16009-c0-g1	CBPD_LOPSP
3,73E-63	0,510169843	0,984	0,706	8,11E-59	3	TRINITY-DN22840-c0-g1	YCX91_PHAAO
1,13E-62	0,877940437	0,267	0,071	2,45E-58	3	TRINITY-DN20827-c0-g2	n/a
6,11E-59	0,761892585	0,186	0,039	1,33E-54	3	TRINITY-DN26611-c0-g9	OSBL8_HUMAN
6,30E-58	0,707082427	0,123	0,018	1,37E-53	3	TRINITY-DN24473-c0-g1	n/a
1,02E-57	0,869217868	0,144	0,025	2,22E-53	3	TRINITY-DN23771-c0-g2	xam+
0	2,272150059	0,761	0,158	0	4	TRINITY-DN21218-c0-g1	n/a	Digestive cells I
0	2,243421214	0,701	0,097	0	4	TRINITY-DN24945-c0-g2	EPD_NOTCY
0	2,209669334	0,871	0,193	0	4	TRINITY-DN27095-c0-g1	CATL_SARPE
0	2,038048152	0,724	0,109	0	4	TRINITY-DN30128-c0-g2	xam+
0	1,899343082	0,423	0,033	0	4	TRINITY-DN27478-c0-g7	am+
0	1,81437912	0,6	0,083	0	4	TRINITY-DN33011-c2-g3	GLRK_LITBE
0	1,713557938	0,593	0,078	0	4	TRINITY-DN21093-c0-g1	n/a
0	1,667681377	0,442	0,039	0	4	TRINITY-DN25822-c2-g1	xam+
1,42E-303	2,062287931	0,747	0,149	3,08E-299	4	TRINITY-DN28054-c0-g2	GRN_MOUSE
2,24E-275	1,981570935	0,627	0,11	4,86E-271	4	TRINITY-DN27596-c0-g1	MX1_CANLF
0	2,213778659	0,695	0,049	0	5	TRINITY-DN33052-c1-g1	n/a	Epithelial cells
0	2,21061009	0,898	0,099	0	5	TRINITY-DN29933-c2-g1	n/a
0	2,157062667	0,634	0,028	0	5	TRINITY-DN31468-c1-g5	xam+
0	2,135311731	0,788	0,064	0	5	TRINITY-DN24518-c0-g4	SORL_MOUSE
0	2,066031835	0,72	0,085	0	5	TRINITY-DN31400-c0-g3	n/a
0	2,013462818	0,868	0,128	0	5	TRINITY-DN33188-c6-g1	FCGBP_HUMAN
0	1,954642672	0,805	0,12	0	5	TRINITY-DN31675-c1-g4	MLP_ACRMI
0	1,952191874	0,871	0,102	0	5	TRINITY-DN29475-c0-g1	FAT4_HUMAN
0	1,93070636	0,824	0,092	0	5	TRINITY-DN32160-c0-g2	CAD23_MOUSE
0	1,903335408	0,771	0,078	0	5	TRINITY-DN30823-c0-g3	LRP1B_HUMAN
0	2,891347192	0,876	0,046	0	6	TRINITY-DN26911-c0-g2	PKD2_DANRE	Chemosensory neurons
0	2,501159576	0,642	0,018	0	6	TRINITY-DN32363-c0-g1	n/a
0	2,499519055	0,63	0,012	0	6	TRINITY-DN23663-c0-g1	xam+
0	2,280966568	0,552	0,012	0	6	TRINITY-DN28388-c0-g2	EGG2_CAEEL
0	2,279875448	0,798	0,07	0	6	TRINITY-DN27455-c0-g3	xam+
0	2,254780796	0,561	0,026	0	6	TRINITY-DN31230-c0-g2	LDLR_CRIGR
0	2,135793051	0,483	0,011	0	6	TRINITY-DN33150-c4-g3	am+
0	2,13544186	0,642	0,055	0	6	TRINITY-DN30387-c0-g2	n/a
0	2,093356002	0,65	0,039	0	6	TRINITY-DN30772-c1-g1	xam+
0	2,069465354	0,685	0,049	0	6	TRINITY-DN19673-c0-g2	LRP2_RAT
0	2,314057438	0,813	0,114	0	7	TRINITY-DN22196-c0-g1	n/a	Digestive cells II
2,17E-266	2,547167453	0,765	0,124	4,72E-262	7	TRINITY-DN22895-c0-g1	KCNK5_HUMAN
4,02E-249	1,385048638	0,206	0,005	8,75E-245	7	TRINITY-DN21023-c0-g1	n/a
8,37E-236	1,780603491	0,517	0,054	1,82E-231	7	TRINITY-DN21041-c0-g1	UNC9_CAEEL
4,86E-210	1,096553546	0,19	0,006	1,06E-205	7	TRINITY-DN22565-c0-g1	ISAHY_LABAI
2,14E-208	1,699110107	0,657	0,101	4,65E-204	7	TRINITY-DN28933-c0-g1	INX3_CAEEL
9,44E-203	2,130610046	0,705	0,132	2,05E-198	7	TRINITY-DN22774-c0-g1	FB252_ARATH
2,72E-200	1,648589051	0,53	0,067	5,91E-196	7	TRINITY-DN21041-c0-g2	UNC9_CAEEL
2,75E-198	1,641505246	0,546	0,072	5,97E-194	7	TRINITY-DN28883-c3-g6	UNC9_CAEEL
2,45E-191	0,931926589	0,146	0,003	5,32E-187	7	TRINITY-DN20987-c0-g1	n/a
1,32E-206	1,702786369	0,687	0,113	2,87E-202	8	TRINITY-DN29933-c2-g1	n/a	Epithelial cells
4,10E-197	1,719900736	0,565	0,078	8,92E-193	8	TRINITY-DN24518-c0-g4	SORL_MOUSE
1,87E-188	1,607268101	0,671	0,115	4,06E-184	8	TRINITY-DN29475-c0-g1	FAT4_HUMAN
1,52E-162	1,630841853	0,463	0,062	3,31E-158	8	TRINITY-DN33052-c1-g1	n/a
1,25E-157	1,762729118	0,377	0,042	2,72E-153	8	TRINITY-DN31468-c1-g5	xam+
4,18E-146	1,450119651	0,581	0,106	9,10E-142	8	TRINITY-DN32160-c0-g2	CAD23_MOUSE
5,41E-140	1,4422885	0,633	0,131	1,18E-135	8	TRINITY-DN31675-c1-g4	MLP_ACRMI
1,51E-135	1,34694829	0,69	0,161	3,27E-131	8	TRINITY-DN29087-c2-g1	am+
9,00E-133	1,605521508	0,776	0,235	1,96E-128	8	TRINITY-DN33011-c2-g7	n/a
6,43E-130	1,389064828	0,514	0,092	1,40E-125	8	TRINITY-DN30823-c0-g3	LRP1B_HUMAN
0	3,023889957	0,948	0,172	0	9	TRINITY-DN27095-c0-g2	CATK_RABIT	Digestive cells
0	3,011763484	0,895	0,146	0	9	TRINITY-DN22570-c0-g2	CATK_RABIT
0	2,969856413	0,882	0,128	0	9	TRINITY-DN26617-c0-g7	CATK_MACMU
0	2,825358836	0,846	0,061	0	9	TRINITY-DN16314-c0-g1	CATK_RABIT
0	2,796364297	0,895	0,097	0	9	TRINITY-DN23309-c0-g2	n/a
0	2,765962129	0,876	0,074	0	9	TRINITY-DN27780-c1-g2	ASPP_AEDAE
0	2,578845403	0,765	0,04	0	9	TRINITY-DN22240-c0-g1	TSN17_HUMAN
0	2,383253513	0,631	0,033	0	9	TRINITY-DN21292-c0-g1	CATB_PONAB
0	2,380000544	0,81	0,075	0	9	TRINITY-DN26634-c2-g2	CFAD_DICDI
0	2,306261565	0,641	0,03	0	9	TRINITY-DN26690-c0-g2	MRP1_MOUSE
1,61E-56	1,064353243	0,407	0,112	3,50E-52	10	TRINITY-DN23309-c0-g2	n/a	Digestive cells
4,86E-51	0,9314726	0,47	0,158	1,06E-46	10	TRINITY-DN22570-c0-g2	CATK_RABIT
3,83E-43	0,92138076	0,483	0,186	8,32E-39	10	TRINITY-DN27095-c0-g2	CATK_RABIT
1,45E-41	0,939399646	0,291	0,078	3,16E-37	10	TRINITY-DN16314-c0-g1	CATK_RABIT
2,14E-40	1,137141665	0,533	0,236	4,66E-36	10	TRINITY-DN20997-c0-g1	am+
2,43E-40	1,222588569	0,56	0,258	5,29E-36	10	TRINITY-DN20224-c0-g2	PCR3_ARATH
3,34E-37	0,993590036	0,394	0,143	7,27E-33	10	TRINITY-DN26617-c0-g7	CATK_MACMU
1,45E-35	0,811095209	0,305	0,091	3,15E-31	10	TRINITY-DN27780-c1-g2	ASPP_AEDAE
7,73E-35	0,79068133	0,228	0,056	1,68E-30	10	TRINITY-DN23395-c0-g1	SORL_MOUSE
2,49E-31	0,977214496	0,318	0,108	5,42E-27	10	TRINITY-DN26703-c0-g4	TAGL3_PONAB
0	4,277498781	0,875	0,061	0	11	TRINITY-DN32845-c0-g2	n/a	Bacterial contaminants
0	4,097592387	0,872	0,049	0	11	TRINITY-DN28447-c2-g1	n/a
0	3,803521994	0,833	0,031	0	11	TRINITY-DN21577-c0-g1	n/a
0	3,234647328	0,683	0,011	0	11	TRINITY-DN30051-c3-g1	n/a
0	3,11020374	0,69	0,019	0	11	TRINITY-DN26759-c1-g3	n/a
0	3,065361073	0,641	0,02	0	11	TRINITY-DN23131-c0-g4	n/a
0	3,018500805	0,73	0,043	0	11	TRINITY-DN30406-c2-g1	n/a
0	2,905505327	0,605	0,011	0	11	TRINITY-DN27123-c1-g2	n/a
0	2,7827115	0,708	0,045	0	11	TRINITY-DN22553-c0-g1	n/a
0	2,696072754	0,52	0,009	0	11	TRINITY-DN23807-c0-g2	n/a
0	2,302400124	0,509	0,013	0	12	TRINITY-DN31789-c1-g1	ABCA3_HUMAN	TRP+ neurons
0	1,658204616	0,304	0,009	0	12	TRINITY-DN30495-c1-g1	TRPC4_MOUSE
5,81E-302	1,85469049	0,524	0,036	1,26E-297	12	TRINITY-DN25475-c0-g5	n/a
5,94E-281	1,882761012	0,425	0,025	1,29E-276	12	TRINITY-DN26468-c2-g6	TRPC5_MOUSE
5,67E-273	1,576432225	0,33	0,014	1,23E-268	12	TRINITY-DN29404-c1-g1	KCNAE_DROME
1,07E-243	1,520717985	0,282	0,011	2,33E-239	12	TRINITY-DN22427-c0-g1	RN150_HUMAN
7,26E-236	1,760222935	0,432	0,031	1,58E-231	12	TRINITY-DN31186-c0-g1	n/a
6,94E-221	1,443190602	0,275	0,012	1,51E-216	12	TRINITY-DN31067-c0-g1	FBN1_BOVIN
2,66E-215	1,566253115	0,392	0,028	5,79E-211	12	TRINITY-DN23252-c0-g1	AQP_ANOGA
1,19E-199	1,275857462	0,238	0,01	2,58E-195	12	TRINITY-DN24901-c0-g1	BAIP2_RAT
4,03E-228	1,906896179	0,727	0,104	8,77E-224	13	TRINITY-DN32160-c0-g2	CAD23_MOUSE	Epithelial cells
1,45E-209	1,931510369	0,856	0,17	3,15E-205	13	TRINITY-DN24859-c1-g1	BETT_ECOLI
2,01E-196	1,838301545	0,638	0,09	4,38E-192	13	TRINITY-DN30823-c0-g3	LRP1B_HUMAN
4,90E-196	1,805690471	0,734	0,124	1,07E-191	13	TRINITY-DN27569-c0-g3	ZPLD1_MOUSE
2,72E-192	2,102726095	0,808	0,161	5,92E-188	13	TRINITY-DN29087-c2-g1	am+
4,82E-190	1,780336183	0,712	0,116	1,05E-185	13	TRINITY-DN29475-c0-g1	FAT4_HUMAN
8,59E-190	1,799857713	0,893	0,21	1,87E-185	13	TRINITY-DN26852-c0-g2	n/a
4,32E-181	1,806789212	0,59	0,083	9,39E-177	13	TRINITY-DN30698-c0-g2	FAT4_HUMAN
1,26E-178	1,748719818	0,808	0,168	2,73E-174	13	TRINITY-DN26404-c0-g1	S6A18_MOUSE
4,93E-177	1,691553057	0,605	0,088	1,07E-172	13	TRINITY-DN33208-c5-g1	PTPRJ_CHICK
5,50E-295	2,387612456	0,367	0,016	1,20E-290	14	TRINITY-DN20796-c0-g2	xam+	Epithelial cells 2
1,53E-254	2,275407263	0,844	0,142	3,33E-250	14	TRINITY-DN27441-c1-g1	TBA1_PARLI
9,69E-252	2,237668425	0,456	0,033	2,11E-247	14	TRINITY-DN27273-c0-g3	TBA_XENLA
1,56E-236	2,491329195	0,737	0,114	3,39E-232	14	TRINITY-DN27349-c0-g1	n/a
2,76E-233	3,15679034	0,944	0,246	6,01E-229	14	TRINITY-DN25550-c0-g3	n/a
1,34E-225	2,663126539	0,867	0,188	2,92E-221	14	TRINITY-DN31325-c1-g2	xam+
4,54E-220	2,293685249	0,622	0,08	9,88E-216	14	TRINITY-DN27455-c0-g3	xam+
2,06E-208	2,32122643	0,522	0,058	4,48E-204	14	TRINITY-DN19673-c0-g2	LRP2_RAT
3,86E-165	2,098400942	0,922	0,34	8,38E-161	14	TRINITY-DN27273-c0-g1	TBA1_CHICK
2,20E-163	2,060382599	0,507	0,07	4,78E-159	14	TRINITY-DN24217-c0-g1	n/a
0	3,302707776	0,868	0,047	0	15	TRINITY-DN32944-c2-g1	PK1L2_MOUSE	Uncharacterized
0	2,560836663	0,608	0,012	0	15	TRINITY-DN26378-c1-g1	n/a
0	2,43022957	0,668	0,052	0	15	TRINITY-DN33185-c3-g1	HPLN3_MOUSE
0	2,07315321	0,426	0,011	0	15	TRINITY-DN32221-c2-g2	n/a
0	2,070287971	0,43	0,01	0	15	TRINITY-DN27752-c0-g1	n/a
0	1,9442016	0,426	0,018	0	15	TRINITY-DN24217-c0-g2	n/a
0	1,887871978	0,362	0,011	0	15	TRINITY-DN20391-c0-g1	xam+
1,75E-306	1,87339548	0,449	0,024	3,79E-302	15	TRINITY-DN20379-c0-g1	LRP12_PONAB
1,84E-251	1,15237977	0,162	0,002	4,00E-247	15	TRINITY-DN24595-c1-g1	n/a
1,00E-215	1,598356769	0,2	0,005	2,18E-211	15	TRINITY-DN28484-c0-g1	LRP2_MOUSE
0	2,02747453	0,603	0,015	0	16	TRINITY-DN27057-c0-g2	UNC9_CAEEL	Digestive cells / Stem cells
2,52E-264	2,479176567	0,826	0,112	5,47E-260	16	TRINITY-DN19765-c0-g1	LBR_PONAB
9,19E-229	1,657681286	0,368	0,02	2,00E-224	16	TRINITY-DN26343-c0-g2	ROR2_HUMAN
8,76E-226	1,726343101	0,36	0,02	1,90E-221	16	TRINITY-DN28790-c0-g1	CEL3B_XENLA
7,16E-168	0,852091492	0,157	0,004	1,56E-163	16	TRINITY-DN27921-c1-g2	n/a
4,72E-161	1,530236925	0,669	0,105	1,03E-156	16	TRINITY-DN24764-c0-g1	S28A3_EPTST
1,35E-111	1,832364143	0,888	0,353	2,93E-107	16	TRINITY-DN23027-c0-g3	n/a
8,43E-111	1,239218412	0,5	0,08	1,83E-106	16	TRINITY-DN26651-c0-g2	MEGF8_MOUSE
7,91E-106	0,821134599	0,124	0,004	1,72E-101	16	TRINITY-DN29348-c0-g1	DL_DROME
7,40E-98	1,271614464	0,645	0,148	1,61E-93	16	TRINITY-DN31225-c0-g1	n/a
0	4,190730622	1	0,172	0	17	TRINITY-DN30204-c0-g1	VPI1_SCOJE	Secretory cells
0	4,148770088	0,65	0,011	0	17	TRINITY-DN17741-c0-g1	n/a
0	4,113501221	0,988	0,128	0	17	TRINITY-DN32892-c2-g1	FBN1_BOVIN
0	3,913129776	0,921	0,081	0	17	TRINITY-DN26292-c1-g1	n/a
0	3,826303576	0,888	0,05	0	17	TRINITY-DN31506-c0-g2	n/a
0	3,824480711	0,9	0,052	0	17	TRINITY-DN29012-c0-g1	SSPO_RAT
0	3,816598293	0,904	0,048	0	17	TRINITY-DN29675-c1-g3	n/a
0	3,659840961	0,988	0,127	0	17	TRINITY-DN25268-c4-g2	n/a
0	3,567733966	0,892	0,051	0	17	TRINITY-DN28442-c1-g1	LRP1B_HUMAN
0	3,543179764	0,871	0,051	0	17	TRINITY-DN26292-c1-g4	n/a
0	3,370191216	0,765	0,075	0	18	TRINITY-DN26298-c0-g1	SAXO2_MOUSE	Serotoninergic neurons
0	2,887809915	0,588	0,033	0	18	TRINITY-DN22486-c0-g1	VKTC6_DABSI
0	2,207681059	0,361	0,006	0	18	TRINITY-DN23900-c0-g2	TSN16_HUMAN
0	2,04354724	0,319	0,006	0	18	TRINITY-DN26867-c0-g1	am+
0	1,908936311	0,336	0,005	0	18	TRINITY-DN23851-c1-g1	TM206_BOVIN
0	1,888411553	0,294	0,005	0	18	TRINITY-DN30835-c0-g3	KCNH5_MOUSE
0	1,862358297	0,319	0,006	0	18	TRINITY-DN25591-c0-g1	SC6A4_HUMAN
0	1,711819802	0,294	0,007	0	18	TRINITY-DN26174-c0-g2	xam+
5,92E-307	2,069244772	0,37	0,014	1,29E-302	18	TRINITY-DN25846-c0-g1	NPHN_RAT
2,23E-272	2,145477384	0,458	0,028	4,84E-268	18	TRINITY-DN31834-c1-g1	INAM2_HUMAN
2,17E-195	2,319380426	0,417	0,033	4,73E-191	19	TRINITY-DN31186-c0-g1	n/a	Chemosensory neurons
1,52E-164	2,197187018	0,417	0,04	3,31E-160	19	TRINITY-DN25475-c0-g5	n/a
8,46E-157	2,008423922	0,357	0,03	1,84E-152	19	TRINITY-DN23252-c0-g1	AQP_ANOGA
2,88E-88	2,449291886	0,209	0,018	6,26E-84	19	TRINITY-DN30752-c0-g2	xam+
2,83E-82	1,284031391	0,2	0,017	6,16E-78	19	TRINITY-DN21534-c1-g3	S17A5_HUMAN
1,93E-77	1,717314652	0,251	0,03	4,20E-73	19	TRINITY-DN26468-c2-g6	TRPC5_MOUSE
3,89E-74	1,563137848	0,217	0,023	8,47E-70	19	TRINITY-DN22899-c0-g2	xam+
3,85E-73	1,363441552	0,153	0,011	8,37E-69	19	TRINITY-DN1634-c0-g1	PCR3_ARATH
8,20E-69	1,380009108	0,149	0,011	1,78E-64	19	TRINITY-DN17718-c0-g1	n/a
1,14E-62	1,513057265	0,57	0,18	2,48E-58	19	TRINITY-DN30700-c7-g3	n/a
0	3,027009348	0,719	0,012	0	20	TRINITY-DN30821-c0-g2	PK1L2_MOUSE	Chemosensory neurons
0	2,883597057	0,825	0,03	0	20	TRINITY-DN28470-c2-g1	n/a
0	2,881707139	0,842	0,052	0	20	TRINITY-DN30093-c0-g1	NEUO_ECOK1
0	2,773085314	0,776	0,029	0	20	TRINITY-DN29341-c1-g2	n/a
0	2,763057358	0,768	0,031	0	20	TRINITY-DN26545-c0-g4	n/a
0	2,422411876	0,526	0,02	0	20	TRINITY-DN16774-c0-g1	xam+
0	2,405012517	0,627	0,018	0	20	TRINITY-DN25153-c0-g1	SCNNG_XENLA
0	2,395709577	0,421	0,015	0	20	TRINITY-DN23360-c0-g2	n/a
0	2,383224049	0,496	0,016	0	20	TRINITY-DN27872-c1-g3	n/a
0	2,256138287	0,531	0,019	0	20	TRINITY-DN26431-c0-g2	xam+
0	2,723580242	0,561	0,01	0	21	TRINITY-DN19965-c0-g1	n/a	chemosensory neurons
0	2,040127856	0,307	0,003	0	21	TRINITY-DN27936-c0-g1	n/a
0	1,861367539	0,217	0,003	0	21	TRINITY-DN23757-c0-g1	SCNNH_XENLA
1,42E-279	1,56393364	0,203	0,003	3,09E-275	21	TRINITY-DN33194-c2-g1	MRC1_MOUSE
8,31E-259	1,176824875	0,132	0	1,81E-254	21	TRINITY-DN21873-c0-g2	ASIC5_MOUSE
1,47E-258	1,503941183	0,175	0,002	3,19E-254	21	TRINITY-DN26362-c0-g2	ACH10_HUMAN
4,25E-237	1,775952437	0,208	0,004	9,24E-233	21	TRINITY-DN29854-c0-g2	n/a
6,37E-230	1,346759454	0,132	0,001	1,39E-225	21	TRINITY-DN21692-c1-g1	n/a
1,10E-226	2,474273804	0,42	0,026	2,40E-222	21	TRINITY-DN31595-c0-g1	ASIC1_CHICK
1,34E-213	1,471710957	0,127	0,001	2,91E-209	21	TRINITY-DN23666-c0-g1	n/a
7,36E-96	1,899369379	0,492	0,081	1,60E-91	22	TRINITY-DN25422-c1-g2	n/a	Epithelial cells II
5,46E-90	2,026907136	0,528	0,101	1,19E-85	22	TRINITY-DN25422-c1-g1	n/a
3,21E-81	1,853280795	0,492	0,095	6,97E-77	22	TRINITY-DN27981-c0-g4	xam+
4,39E-64	1,863958503	0,397	0,077	9,54E-60	22	TRINITY-DN25422-c1-g3	n/a
1,98E-58	1,47496136	0,312	0,051	4,31E-54	22	TRINITY-DN22785-c0-g6	n/a
6,05E-54	1,690529087	0,362	0,074	1,32E-49	22	TRINITY-DN27981-c0-g1	n/a
1,90E-37	1,089203067	0,166	0,023	4,14E-33	22	TRINITY-DN18479-c0-g2	n/a
2,62E-30	0,772928735	0,497	0,179	5,70E-26	22	TRINITY-DN23906-c1-g1	FUCL6_ANGJA
4,56E-29	0,746405366	0,558	0,221	9,92E-25	22	TRINITY-DN26852-c0-g2	n/a
1,80E-28	0,621990659	0,99	0,715	3,92E-24	22	TRINITY-DN22840-c0-g1	YCX91_PHAAO
0	3,759578224	0,646	0,025	0	23	TRINITY-DN29826-c1-g1	n/a	Secretory cells
0	3,546483118	0,724	0,032	0	23	TRINITY-DN23727-c0-g2	n/a
0	3,452018352	0,602	0,028	0	23	TRINITY-DN17630-c0-g2	n/a
0	3,029639161	0,547	0,01	0	23	TRINITY-DN25744-c2-g1	n/a
0	2,731735846	0,569	0,024	0	23	TRINITY-DN22417-c0-g1	PI16_MOUSE
0	2,627163989	0,431	0,013	0	23	TRINITY-DN24044-c0-g1	LECC_POLMI
0	2,603998494	0,453	0,007	0	23	TRINITY-DN25744-c2-g3	n/a
0	2,508662334	0,343	0,007	0	23	TRINITY-DN14748-c0-g1	n/a
0	2,452392084	0,486	0,013	0	23	TRINITY-DN23400-c0-g6	n/a
0	2,422900581	0,503	0,009	0	23	TRINITY-DN22417-c0-g4	PI15_CHICK
0	2,626346074	0,53	0,013	0	24	TRINITY-DN26445-c3-g1	MGST1_BOVIN	Digestive cells
0	2,466398964	0,422	0,009	0	24	TRINITY-DN27884-c1-g1	xam+
2,41E-288	2,681175353	0,578	0,032	5,24E-284	24	TRINITY-DN22945-c0-g2	ANXA5_CYNPY
5,28E-271	2,380777864	0,5	0,024	1,15E-266	24	TRINITY-DN22161-c0-g1	xam+
3,02E-261	1,679474678	0,283	0,006	6,56E-257	24	TRINITY-DN19915-c0-g2	HGD_DROME
2,90E-248	2,174610784	0,392	0,015	6,31E-244	24	TRINITY-DN23962-c0-g3	CTR2_CHICK
7,99E-241	2,682148196	0,566	0,038	1,74E-236	24	TRINITY-DN26041-c0-g1	n/a
3,21E-237	2,906995591	0,843	0,1	6,97E-233	24	TRINITY-DN29029-c1-g1	NEUR1_RAT
5,84E-233	1,980550258	0,361	0,014	1,27E-228	24	TRINITY-DN18395-c1-g2	FBT4_ARATH
5,60E-232	1,940203697	0,337	0,012	1,22E-227	24	TRINITY-DN14829-c0-g1	LIP1_CAEEL
1,06E-230	1,990697963	0,497	0,026	2,31E-226	25	TRINITY-DN25862-c0-g2	xam+	Neuronal progenitors
3,89E-215	1,764022984	0,195	0,003	8,45E-211	25	TRINITY-DN26861-c0-g3	PI16_HUMAN
3,07E-190	2,663008442	0,208	0,004	6,68E-186	25	TRINITY-DN22219-c0-g2	n/a
2,23E-115	1,681842933	0,477	0,05	4,84E-111	25	TRINITY-DN28871-c2-g1	n/a
2,29E-88	1,005106638	0,181	0,009	4,97E-84	25	TRINITY-DN24998-c0-g3	am+
9,92E-83	2,666182163	0,235	0,017	2,16E-78	25	TRINITY-DN22620-c1-g1	GPRL1_MOUSE
5,72E-65	1,556003926	0,409	0,063	1,24E-60	25	TRINITY-DN19548-c0-g1	NPDC1_MOUSE
5,43E-64	1,249087899	0,242	0,023	1,18E-59	25	TRINITY-DN21031-c0-g1	CLN3_CANLF
6,22E-64	1,272189245	0,295	0,033	1,35E-59	25	TRINITY-DN27495-c1-g2	n/a
2,80E-58	1,362900958	0,262	0,029	6,10E-54	25	TRINITY-DN27926-c0-g1	ESRP1_MOUSE
1,43E-90	1,422712613	0,791	0,182	3,11E-86	26	TRINITY-DN30204-c0-g1	VPI1_SCOJE	Secretory cells
5,33E-85	1,424077305	0,682	0,139	1,16E-80	26	TRINITY-DN32892-c2-g1	FBN1_BOVIN
1,16E-65	1,025114555	0,514	0,094	2,52E-61	26	TRINITY-DN26292-c1-g1	n/a
1,89E-49	0,93785925	0,378	0,066	4,11E-45	26	TRINITY-DN28442-c1-g1	LRP1B_HUMAN
1,86E-44	0,867704869	0,351	0,063	4,05E-40	26	TRINITY-DN29675-c1-g3	n/a
1,38E-42	0,959776182	0,351	0,065	3,01E-38	26	TRINITY-DN26292-c1-g4	n/a
2,19E-41	0,874019304	0,351	0,067	4,77E-37	26	TRINITY-DN29012-c0-g1	SSPO_RAT
4,39E-39	0,866836188	0,338	0,065	9,54E-35	26	TRINITY-DN31506-c0-g2	n/a
9,09E-31	1,407795831	0,264	0,051	1,98E-26	26	TRINITY-DN32190-c0-g1	CNTP4_HUMAN
7,98E-30	1,134385197	0,459	0,142	1,74E-25	26	TRINITY-DN25268-c4-g2	n/a
1,29E-156	2,817805663	0,5	0,041	2,81E-152	27	TRINITY-DN31523-c0-g1	n/a	Uncharacterized
3,81E-81	1,869455599	0,295	0,027	8,29E-77	27	TRINITY-DN25217-c0-g1	n/a
5,52E-71	1,668695948	0,178	0,011	1,20E-66	27	TRINITY-DN28800-c0-g3	n/a
6,87E-63	1,806714424	0,568	0,13	1,49E-58	27	TRINITY-DN29861-c2-g3	n/a
2,24E-57	1,848175011	0,384	0,064	4,86E-53	27	TRINITY-DN26167-c0-g1	n/a
3,34E-56	1,40626303	0,164	0,012	7,27E-52	27	TRINITY-DN28005-c4-g1	n/a
1,69E-53	1,441065038	0,171	0,013	3,66E-49	27	TRINITY-DN26777-c2-g6	n/a
3,64E-53	1,618518125	0,144	0,009	7,91E-49	27	TRINITY-DN31161-c0-g1	LRP5_HUMAN
1,56E-51	1,939730759	0,301	0,043	3,38E-47	27	TRINITY-DN20075-c0-g1	n/a
2,36E-49	1,307904739	0,13	0,008	5,13E-45	27	TRINITY-DN31645-c2-g1	n/a
4,71E-135	2,540165639	0,831	0,151	1,02E-130	28	TRINITY-DN27441-c1-g1	TBA1_PARLI	Epithelial cells II
1,12E-112	1,971667729	0,232	0,011	2,44E-108	28	TRINITY-DN31004-c0-g3	n/a
3,45E-106	1,939529732	0,415	0,039	7,49E-102	28	TRINITY-DN27273-c0-g3	TBA_XENLA
2,86E-101	2,013802475	0,268	0,017	6,22E-97	28	TRINITY-DN20391-c0-g1	xam+
4,83E-95	2,42564432	0,93	0,347	1,05E-90	28	TRINITY-DN27273-c0-g1	TBA1_CHICK
5,86E-92	2,096845621	0,338	0,031	1,27E-87	28	TRINITY-DN20379-c0-g1	LRP12_PONAB
1,12E-84	1,868258427	0,62	0,112	2,43E-80	28	TRINITY-DN24220-c3-g2	TBB_PARLI
4,94E-83	2,38509925	0,648	0,139	1,07E-78	28	TRINITY-DN32250-c2-g3	EMP1_PONAB
2,00E-77	1,896296941	0,282	0,025	4,35E-73	28	TRINITY-DN21043-c0-g1	Y1819_STAA8
1,70E-70	1,856975422	0,958	0,735	3,69E-66	28	TRINITY-DN27441-c1-g2	TBA_LYTPI
0	5,117667729	1	0,078	0	29	TRINITY-DN23480-c0-g1	FP1_MYTGA	Secretory cells
0	4,661511126	0,993	0,032	0	29	TRINITY-DN32015-c1-g2	FBN1_MOUSE
0	4,644064909	1	0,044	0	29	TRINITY-DN24482-c0-g4	SIAT9_PANTR
0	4,570890241	0,942	0,025	0	29	TRINITY-DN30860-c0-g6	SSPO_CHICK
0	4,505459124	1	0,04	0	29	TRINITY-DN27764-c0-g1	n/a
0	4,227443472	1	0,039	0	29	TRINITY-DN27982-c0-g2	xam+
0	3,249922983	0,554	0,006	0	29	TRINITY-DN20573-c0-g1	n/a
0	3,082863457	0,835	0,023	0	29	TRINITY-DN31792-c0-g8	n/a
0	3,080170596	0,863	0,035	0	29	TRINITY-DN20385-c0-g2	MRC2_RAT
0	3,037940141	0,683	0,013	0	29	TRINITY-DN32393-c0-g1	xam+
0	2,374008931	0,797	0,047	0	30	TRINITY-DN22785-c0-g6	n/a	Epithelial cells II
2,75E-266	2,821418958	0,91	0,079	5,98E-262	30	TRINITY-DN25422-c1-g2	n/a
3,26E-260	2,786930479	0,88	0,073	7,09E-256	30	TRINITY-DN25422-c1-g3	n/a
3,24E-251	2,63051331	0,842	0,069	7,05E-247	30	TRINITY-DN27981-c0-g1	n/a
6,96E-246	1,805837763	0,729	0,048	1,51E-241	30	TRINITY-DN18351-c0-g1	xam+
1,88E-243	2,794054399	0,932	0,092	4,08E-239	30	TRINITY-DN27981-c0-g4	xam+
1,80E-238	2,851623052	0,947	0,099	3,91E-234	30	TRINITY-DN25422-c1-g1	n/a
7,46E-235	1,797812207	0,556	0,029	1,62E-230	30	TRINITY-DN21928-c0-g2	AMRP_HUMAN
5,76E-214	1,591477876	0,609	0,038	1,25E-209	30	TRINITY-DN32994-c0-g2	DYH5_HUMAN
1,56E-207	2,022810555	0,835	0,081	3,39E-203	30	TRINITY-DN20134-c0-g1	xam+
2,82E-215	2,08370022	0,669	0,045	6,14E-211	31	TRINITY-DN27764-c0-g1	n/a	Secretory cells
2,75E-200	2,044616571	0,597	0,038	5,98E-196	31	TRINITY-DN32015-c1-g2	FBN1_MOUSE
1,86E-194	2,402305302	0,315	0,01	4,03E-190	31	TRINITY-DN22610-c0-g1	n/a
1,37E-191	1,79036614	0,815	0,081	2,99E-187	31	TRINITY-DN23480-c0-g1	FP1_MYTGA
1,64E-183	2,291963134	0,29	0,009	3,57E-179	31	TRINITY-DN20783-c0-g1	PAR6_CAEEL
4,29E-176	2,493875441	0,597	0,045	9,32E-172	31	TRINITY-DN27982-c0-g2	xam+
4,06E-164	2,480363119	0,468	0,029	8,82E-160	31	TRINITY-DN31792-c0-g8	n/a
1,49E-128	2,212454563	0,25	0,01	3,24E-124	31	TRINITY-DN23574-c0-g1	n/a
5,59E-127	1,85804269	0,54	0,051	1,22E-122	31	TRINITY-DN24482-c0-g4	SIAT9_PANTR
2,05E-109	2,71239564	0,548	0,064	4,45E-105	31	TRINITY-DN27403-c2-g1	SFP3_BOVIN
0	3,683094234	0,823	0,012	0	32	TRINITY-DN28385-c0-g2	xam+	Transporter cells
0	3,260169657	0,75	0,022	0	32	TRINITY-DN30609-c1-g1	ODH_HALDH
0	3,025985894	0,71	0,021	0	32	TRINITY-DN26397-c0-g5	S2611_HUMAN
0	2,991613675	0,685	0,01	0	32	TRINITY-DN30131-c0-g2	S4A11_HUMAN
0	2,758509398	0,645	0,012	0	32	TRINITY-DN24909-c0-g2	KCNJ5_HUMAN
0	2,671518811	0,629	0,01	0	32	TRINITY-DN27233-c0-g1	CAH7_HUMAN
2,33E-301	3,035227959	0,766	0,044	5,06E-297	32	TRINITY-DN29855-c0-g1	SAHH2_RAT
1,35E-265	2,368372612	0,524	0,021	2,93E-261	32	TRINITY-DN24238-c0-g1	SNO1_TYRJA
1,78E-255	2,563696597	0,645	0,036	3,87E-251	32	TRINITY-DN30131-c0-g4	S4A11_HUMAN
5,29E-254	2,903591608	0,782	0,056	1,15E-249	32	TRINITY-DN20082-c0-g1	SELW_CHICK
1,41E-69	2,468210377	0,68	0,167	3,06E-65	33	TRINITY-DN30349-c0-g4	TPM_BRABE	Muscle cells
1,93E-48	1,880698338	0,23	0,023	4,19E-44	33	TRINITY-DN20297-c0-g2	KLF5_MOUSE
5,04E-45	1,957426023	0,598	0,182	1,10E-40	33	TRINITY-DN21883-c0-g2	GALT_MOUSE
1,36E-40	1,808919692	0,197	0,02	2,96E-36	33	TRINITY-DN28230-c0-g1	COT1_MOUSE
6,83E-38	1,620737762	0,156	0,014	1,48E-33	33	TRINITY-DN21168-c0-g1	EGFR_APIME_62
2,96E-31	0,797588452	0,959	0,938	6,44E-27	33	TRINITY-DN26402-c9-g1	EF1A2_RABIT
6,15E-30	1,707151485	0,115	0,009	1,34E-25	33	TRINITY-DN24056-c1-g3	n/a
8,01E-30	1,669143697	0,164	0,019	1,74E-25	33	TRINITY-DN25917-c0-g1	BAG_STRAG
9,55E-30	1,644896853	0,139	0,014	2,08E-25	33	TRINITY-DN24304-c0-g1	ATG11_VANPO
4,83E-29	1,834740221	0,197	0,028	1,05E-24	33	TRINITY-DN31599-c1-g4	C102A_HUMAN
2,00E-195	2,865592546	0,483	0,025	4,35E-191	34	TRINITY-DN26431-c0-g2	xam+	Chemosensory neurons
1,40E-171	2,69292136	0,407	0,019	3,04E-167	34	TRINITY-DN23360-c0-g2	n/a
6,57E-153	2,857035627	0,542	0,041	1,43E-148	34	TRINITY-DN26545-c0-g4	n/a
1,76E-142	2,307530335	0,203	0,005	3,83E-138	34	TRINITY-DN30093-c0-g2	n/a
4,38E-135	2,538383151	0,415	0,027	9,52E-131	34	TRINITY-DN25153-c0-g1	SCNNG_XENLA
6,81E-132	2,34358065	0,322	0,016	1,48E-127	34	TRINITY-DN24033-c1-g2	n/a
1,54E-130	2,424854368	0,398	0,025	3,36E-126	34	TRINITY-DN24591-c1-g1	GLR1_CAEEL
6,90E-128	2,354276137	0,407	0,027	1,50E-123	34	TRINITY-DN16774-c0-g1	xam+
5,90E-121	2,888816626	0,585	0,063	1,28E-116	34	TRINITY-DN30093-c0-g1	NEUO_ECOK1
6,45E-95	1,852968465	0,229	0,011	1,40E-90	34	TRINITY-DN20062-c0-g1	n/a
0	4,698720008	0,856	0,006	0	35	TRINITY-DN32516-c0-g1	PK1L2_MOUSE	Uncharacterized
0	4,679519395	0,964	0,027	0	35	TRINITY-DN25059-c0-g1	n/a
0	4,424855568	0,919	0,01	0	35	TRINITY-DN29779-c0-g3	n/a
0	2,589292855	0,559	0,002	0	35	TRINITY-DN30106-c0-g1	n/a
0	2,345234303	0,505	0,004	0	35	TRINITY-DN28409-c0-g1	n/a
0	2,145176463	0,414	0,005	0	35	TRINITY-DN24146-c0-g3	GNAO_DROME
0	2,027990977	0,387	0,005	0	35	TRINITY-DN15725-c0-g1	CCD81_HUMAN
0	2,015237377	0,423	0,003	0	35	TRINITY-DN21872-c0-g1	CAD23_MOUSE
0	1,885222868	0,36	0,002	0	35	TRINITY-DN32485-c3-g3	n/a
0	1,824768312	0,315	0,003	0	35	TRINITY-DN14620-c0-g1	n/a
0	2,440482957	0,68	0,022	0	36	TRINITY-DN25636-c0-g1	NETR_RAT	Digestive cells II
0	2,351382876	0,6	0,009	0	36	TRINITY-DN26860-c1-g1	TENX_HUMAN
0	2,24330706	0,8	0,036	0	36	TRINITY-DN28290-c0-g1	n/a
0	2,141357637	0,62	0,02	0	36	TRINITY-DN22810-c0-g10	PV21_POMCA
0	1,947780335	0,58	0,007	0	36	TRINITY-DN31731-c0-g2	CUBN_RAT
0	1,643837925	0,49	0,009	0	36	TRINITY-DN32879-c1-g2	TENX_HUMAN
0	1,502003643	0,38	0,006	0	36	TRINITY-DN32202-c2-g4	n/a
7,79E-307	2,781927948	0,71	0,028	1,69E-302	36	TRINITY-DN32491-c2-g1	n/a
1,82E-292	1,181024331	0,34	0,005	3,95E-288	36	TRINITY-DN31820-c0-g2	CED3_CAERE
2,57E-291	1,316744752	0,23	0,002	5,58E-287	36	TRINITY-DN28979-c0-g2	n/a
0	5,329202887	0,867	0,029	0	37	TRINITY-DN22080-c0-g2	CLC4K_HUMAN	Digestive cells II
0	5,273131923	0,796	0,019	0	37	TRINITY-DN26570-c0-g1	MRC1_HUMAN
0	4,700442675	0,704	0,01	0	37	TRINITY-DN22335-c2-g2	KMT2D_HUMAN
0	4,17635823	0,755	0,026	0	37	TRINITY-DN23598-c0-g3	MBL_CHICK
0	3,426159477	0,643	0,004	0	37	TRINITY-DN27105-c1-g2	n/a
0	3,306111287	0,51	0,007	0	37	TRINITY-DN23838-c0-g1	MRC1_HUMAN
0	2,774606081	0,459	0,004	0	37	TRINITY-DN31464-c1-g1	COL10_XENTR
0	2,563907926	0,367	0,004	0	37	TRINITY-DN23838-c0-g2	LYAM3_MOUSE
0	1,9290219	0,235	0,002	0	37	TRINITY-DN25714-c1-g2	n/a
0	1,524682818	0,194	0,001	0	37	TRINITY-DN26570-c0-g3	MBL2_PONPY
5,82E-264	2,427338577	0,351	0,006	1,26E-259	38	TRINITY-DN32524-c1-g1	LRP2_RAT	Secretory cells
5,34E-241	1,854582579	0,223	0,002	1,16E-236	38	TRINITY-DN30613-c1-g1	n/a
5,06E-230	3,561382778	0,5	0,017	1,10E-225	38	TRINITY-DN19659-c0-g1	n/a
7,36E-226	3,894488227	0,521	0,02	1,60E-221	38	TRINITY-DN22546-c0-g1	CRLD2_BOVIN
2,51E-202	2,037403205	0,245	0,004	5,45E-198	38	TRINITY-DN29894-c0-g2	SSPO_CHICK
6,35E-202	0,927336497	0,149	0,001	1,38E-197	38	TRINITY-DN33097-c2-g4	n/a
3,19E-190	2,380387985	0,319	0,008	6,94E-186	38	TRINITY-DN29705-c1-g3	xam+
8,66E-165	1,98148579	0,415	0,017	1,88E-160	38	TRINITY-DN19107-c0-g1	n/a
1,13E-145	1,328770707	0,17	0,003	2,45E-141	38	TRINITY-DN31280-c3-g4	n/a
4,17E-141	2,572290345	0,489	0,029	9,07E-137	38	TRINITY-DN22417-c0-g1	PI16_MOUSE
0	4,893617101	0,92	0,021	0	39	TRINITY-DN22569-c0-g1	n/a	Secretory cells
0	3,723278575	0,761	0,006	0	39	TRINITY-DN32476-c1-g1	SSPO_CHICK
0	2,139634449	0,545	0,001	0	39	TRINITY-DN32476-c0-g1	SSPO_CHICK
0	1,870414929	0,295	0,001	0	39	TRINITY-DN24906-c1-g1	n/a
4,88E-277	1,447892036	0,33	0,005	1,06E-272	39	TRINITY-DN29045-c0-g3	C209E_MOUSE
2,14E-272	2,528585478	0,682	0,027	4,66E-268	39	TRINITY-DN27307-c0-g1	PPAP_BOVIN
3,22E-259	1,204043182	0,205	0,001	7,00E-255	39	TRINITY-DN28401-c0-g3	n/a
4,29E-252	2,458510302	0,386	0,008	9,32E-248	39	TRINITY-DN32256-c3-g1	C209E_MOUSE
5,17E-247	4,435098255	0,966	0,069	1,12E-242	39	TRINITY-DN20515-c1-g1	n/a
6,56E-235	4,030692104	0,932	0,067	1,43E-230	39	TRINITY-DN27092-c0-g1	n/a
2,01E-69	1,426944015	0,481	0,046	4,37E-65	40	TRINITY-DN32599-c1-g1	n/a	Muscle cells
1,66E-66	1,161602843	0,392	0,032	3,61E-62	40	TRINITY-DN21065-c1-g3	SRCA_CHICK
6,91E-59	1,375150215	0,532	0,064	1,50E-54	40	TRINITY-DN31496-c0-g1	MYLK_HUMAN
1,30E-56	1,478325731	0,797	0,16	2,82E-52	40	TRINITY-DN29646-c0-g1	MYS_ARGIR
3,15E-55	1,224814303	0,43	0,046	6,85E-51	40	TRINITY-DN32257-c0-g1	MYH16_CANLF
4,03E-53	1,219769937	0,696	0,115	8,76E-49	40	TRINITY-DN32160-c0-g2	CAD23_MOUSE
3,49E-52	1,345280712	0,633	0,1	7,58E-48	40	TRINITY-DN30823-c0-g3	LRP1B_HUMAN
8,13E-52	1,16636418	0,367	0,036	1,77E-47	40	TRINITY-DN31643-c0-g1	S6A18_MOUSE
3,99E-51	1,231246541	0,481	0,06	8,68E-47	40	TRINITY-DN22995-c0-g1	UNC89_CAEEL
7,37E-51	1,048862609	0,671	0,11	1,60E-46	40	TRINITY-DN30411-c0-g3	TNNT_CAEEL
0	4,28716045	0,667	0,007	0	41	TRINITY-DN21866-c0-g3	FUCL_ANGAN	Secretory cells
0	3,869900284	0,579	0,005	0	41	TRINITY-DN29014-c0-g2	n/a
0	3,649207245	0,614	0,003	0	41	TRINITY-DN26357-c1-g3	am+
0	3,609082659	0,544	0,008	0	41	TRINITY-DN26357-c1-g4	n/a
0	3,120405243	0,421	0,005	0	41	TRINITY-DN21699-c0-g1	xam+
0	2,434063387	0,351	0,001	0	41	TRINITY-DN29014-c0-g3	n/a
0	1,407110529	0,193	0	0	41	TRINITY-DN20982-c0-g3	FUCL_ANGAN
6,87E-274	1,45460163	0,175	0	1,49E-269	41	TRINITY-DN31210-c1-g1	FUCL6_ANGJA
3,78E-269	1,785108057	0,316	0,003	8,22E-265	41	TRINITY-DN23315-c0-g1	CHST1_MOUSE
1,17E-239	4,444401627	0,649	0,018	2,53E-235	41	TRINITY-DN21361-c0-g1	am+
