## Supplementary material for "Acoel single-cell transcriptomics: cell-type analysis of a deep branching bilaterian": Supp_table2.xlsx

### Sheet: Feuil1
Suplemetary table 2: top10 markers and cluster annotations
				xam+ = Ortholog present in Xenoturbella bocki and Symsagittifera roscoffensis
				am+ = Ortholog present in Symsagittifera roscoffensis
p_val	avg_logFC	pct.1	pct.2	p_val_adj	cluster #	gene	Swissprot BLASTX hit
1.39637e-79	1.0945	0.292	0.101	3.03612e-75	0	TRINITY-DN24220-c3-g2	TBB_PARLI	Neurons
9.40828e-61	0.905222	0.525	0.358	2.04564e-56	0	TRINITY-DN3116-c0-g1	n/a
4.16254e-56	1.11688	0.369	0.202	9.0506e-52	0	TRINITY-DN27410-c0-g1	n/a
4.55071e-56	1.15458	0.344	0.179	9.8946e-52	0	TRINITY-DN29111-c4-g1	RSLAA_HUMAN
8.07094e-46	0.927745	0.429	0.278	1.75486e-41	0	TRINITY-DN16009-c0-g1	CBPD_LOPSP
5.78757e-42	1.14211	0.271	0.137	1.25839e-37	0	TRINITY-DN30355-c3-g3	SNG3_MOUSE
1.49748e-38	1.23977	0.383	0.265	3.25597e-34	0	TRINITY-DN21776-c2-g2	ACTB3_TAKRU
1.54079e-35	1.05021	0.178	0.073	3.35013e-31	0	TRINITY-DN28901-c0-g1	RAB3C_BOVIN
6.61488e-35	1.06252	0.146	0.053	1.43827e-30	0	TRINITY-DN22495-c0-g1	VAT1L_HUMAN
8.47285e-33	1.00443	0.171	0.072	1.84225e-28	0	TRINITY-DN24645-c0-g2	n/a
0	2.20852	0.742	0.123	0	1	TRINITY-DN29646-c0-g1	MYS_ARGIR	Muscle cells
0	2.14919	0.505	0.031	0	1	TRINITY-DN22995-c0-g1	UNC89_CAEEL
0	2.14091	0.63	0.076	0	1	TRINITY-DN30411-c0-g3	TNNT_CAEEL
0	2.11787	0.63	0.067	0	1	TRINITY-DN22748-c0-g3	n/a
0	1.8193	0.374	0.021	0	1	TRINITY-DN22995-c0-g2	n/a
0	1.80586	0.328	0.016	0	1	TRINITY-DN31745-c0-g1	SFRP2_CHICK
0	1.80288	0.659	0.137	0	1	TRINITY-DN30349-c0-g4	TPM_BRABE
0	1.79995	0.413	0.043	0	1	TRINITY-DN31496-c0-g1	MYLK_HUMAN
0	1.79492	0.354	0.026	0	1	TRINITY-DN32257-c0-g1	MYH16_CANLF
0	1.73658	0.331	0.026	0	1	TRINITY-DN22842-c0-g2	xam+
2.16876e-58	0.930072	0.36	0.141	4.71553e-54	2	TRINITY-DN27441-c1-g3	TBA1_HOMAM	Stem cell
6.62654e-55	0.790482	0.947	0.873	1.44081e-50	2	TRINITY-DN29376-c2-g5	HSP83_BOMMO
3.21403e-50	0.801399	0.197	0.054	6.98827e-46	2	TRINITY-DN28744-c1-g8	RIR2_HUMAN
2.29981e-48	0.514742	0.999	0.887	5.00048e-44	2	TRINITY-DN31732-c1-g3	am+
2.37877e-46	0.695209	0.3	0.114	5.17216e-42	2	TRINITY-DN29414-c0-g2	RIR1_MOUSE
5.22167e-46	0.683917	0.965	0.843	1.13535e-41	2	TRINITY-DN30126-c0-g2	COX3_PISOC
8.85884e-45	0.618033	0.151	0.037	1.92618e-40	2	TRINITY-DN25374-c0-g1	MCM3_CHICK
3.21234e-43	0.571539	0.137	0.032	6.98459e-39	2	TRINITY-DN31953-c0-g1	TOP2A_CHICK
2.13722e-42	0.432551	0.924	0.679	4.64696e-38	2	TRINITY-DN24841-c0-g2	n/a
7.49669e-42	0.631564	0.15	0.038	1.63001e-37	2	TRINITY-DN28085-c0-g4	KI67_MOUSE
1.12411e-146	1.44764	0.779	0.332	2.44414e-142	3	TRINITY-DN25289-c1-g3	n/a	Neurons
2.77418e-76	0.929815	0.344	0.095	6.0319e-72	3	TRINITY-DN21534-c0-g1	S17A5_HUMAN
1.60658e-72	0.919762	0.319	0.088	3.49318e-68	3	TRINITY-DN22901-c0-g1	n/a
8.82365e-67	0.965675	0.184	0.035	1.91853e-62	3	TRINITY-DN31590-c0-g1	CA2D3_HUMAN
1.21936e-65	0.847618	0.593	0.276	2.65125e-61	3	TRINITY-DN16009-c0-g1	CBPD_LOPSP
3.72908e-63	0.51017	0.984	0.706	8.10814e-59	3	TRINITY-DN22840-c0-g1	YCX91_PHAAO
1.12846e-62	0.87794	0.267	0.071	2.4536e-58	3	TRINITY-DN20827-c0-g2	n/a
6.11202e-59	0.761893	0.186	0.039	1.32894e-54	3	TRINITY-DN26611-c0-g9	OSBL8_HUMAN
6.30209e-58	0.707082	0.123	0.018	1.37026e-53	3	TRINITY-DN24473-c0-g1	n/a
1.02171e-57	0.869218	0.144	0.025	2.2215e-53	3	TRINITY-DN23771-c0-g2	xam+
0	2.27215	0.761	0.158	0	4	TRINITY-DN21218-c0-g1	n/a	Digestive cells I
0	2.24342	0.701	0.097	0	4	TRINITY-DN24945-c0-g2	EPD_NOTCY
0	2.20967	0.871	0.193	0	4	TRINITY-DN27095-c0-g1	CATL_SARPE
0	2.03805	0.724	0.109	0	4	TRINITY-DN30128-c0-g2	xam+
0	1.89934	0.423	0.033	0	4	TRINITY-DN27478-c0-g7	am+
0	1.81438	0.6	0.083	0	4	TRINITY-DN33011-c2-g3	GLRK_LITBE
0	1.71356	0.593	0.078	0	4	TRINITY-DN21093-c0-g1	n/a
0	1.66768	0.442	0.039	0	4	TRINITY-DN25822-c2-g1	xam+
1.41674e-303	2.06229	0.747	0.149	3.08043e-299	4	TRINITY-DN28054-c0-g2	GRN_MOUSE
2.23502e-275	1.98157	0.627	0.11	4.85961e-271	4	TRINITY-DN27596-c0-g1	MX1_CANLF
0	2.21378	0.695	0.049	0	5	TRINITY-DN33052-c1-g1	n/a	Epithelial cells
0	2.21061	0.898	0.099	0	5	TRINITY-DN29933-c2-g1	n/a
0	2.15706	0.634	0.028	0	5	TRINITY-DN31468-c1-g5	xam+
0	2.13531	0.788	0.064	0	5	TRINITY-DN24518-c0-g4	SORL_MOUSE
0	2.06603	0.72	0.085	0	5	TRINITY-DN31400-c0-g3	n/a
0	2.01346	0.868	0.128	0	5	TRINITY-DN33188-c6-g1	FCGBP_HUMAN
0	1.95464	0.805	0.12	0	5	TRINITY-DN31675-c1-g4	MLP_ACRMI
0	1.95219	0.871	0.102	0	5	TRINITY-DN29475-c0-g1	FAT4_HUMAN
0	1.93071	0.824	0.092	0	5	TRINITY-DN32160-c0-g2	CAD23_MOUSE
0	1.90334	0.771	0.078	0	5	TRINITY-DN30823-c0-g3	LRP1B_HUMAN
0	2.89135	0.876	0.046	0	6	TRINITY-DN26911-c0-g2	PKD2_DANRE	Chemosensory neurons
0	2.50116	0.642	0.018	0	6	TRINITY-DN32363-c0-g1	n/a
0	2.49952	0.63	0.012	0	6	TRINITY-DN23663-c0-g1	xam+
0	2.28097	0.552	0.012	0	6	TRINITY-DN28388-c0-g2	EGG2_CAEEL
0	2.27988	0.798	0.07	0	6	TRINITY-DN27455-c0-g3	xam+
0	2.25478	0.561	0.026	0	6	TRINITY-DN31230-c0-g2	LDLR_CRIGR
0	2.13579	0.483	0.011	0	6	TRINITY-DN33150-c4-g3	am+
0	2.13544	0.642	0.055	0	6	TRINITY-DN30387-c0-g2	n/a
0	2.09336	0.65	0.039	0	6	TRINITY-DN30772-c1-g1	xam+
0	2.06947	0.685	0.049	0	6	TRINITY-DN19673-c0-g2	LRP2_RAT
0	2.31406	0.813	0.114	0	7	TRINITY-DN22196-c0-g1	n/a	Digestive cells II
2.1707e-266	2.54717	0.765	0.124	4.71976e-262	7	TRINITY-DN22895-c0-g1	KCNK5_HUMAN
4.02348e-249	1.38505	0.206	0.005	8.74826e-245	7	TRINITY-DN21023-c0-g1	n/a
8.36543e-236	1.7806	0.517	0.054	1.81889e-231	7	TRINITY-DN21041-c0-g1	UNC9_CAEEL
4.85949e-210	1.09655	0.19	0.006	1.0566e-205	7	TRINITY-DN22565-c0-g1	ISAHY_LABAI
2.13874e-208	1.69911	0.657	0.101	4.65026e-204	7	TRINITY-DN28933-c0-g1	INX3_CAEEL
9.43681e-203	2.13061	0.705	0.132	2.05185e-198	7	TRINITY-DN22774-c0-g1	FB252_ARATH
2.7203e-200	1.64859	0.53	0.067	5.91475e-196	7	TRINITY-DN21041-c0-g2	UNC9_CAEEL
2.74536e-198	1.64151	0.546	0.072	5.96925e-194	7	TRINITY-DN28883-c3-g6	UNC9_CAEEL
2.44666e-191	0.931927	0.146	0.003	5.31977e-187	7	TRINITY-DN20987-c0-g1	n/a
1.32109e-206	1.70279	0.687	0.113	2.87244e-202	8	TRINITY-DN29933-c2-g1	n/a	Epithelial cells
4.10388e-197	1.7199	0.565	0.078	8.92307e-193	8	TRINITY-DN24518-c0-g4	SORL_MOUSE
1.86783e-188	1.60727	0.671	0.115	4.06123e-184	8	TRINITY-DN29475-c0-g1	FAT4_HUMAN
1.52033e-162	1.63084	0.463	0.062	3.30565e-158	8	TRINITY-DN33052-c1-g1	n/a
1.25291e-157	1.76273	0.377	0.042	2.7242e-153	8	TRINITY-DN31468-c1-g5	xam+
4.18393e-146	1.45012	0.581	0.106	9.09712e-142	8	TRINITY-DN32160-c0-g2	CAD23_MOUSE
5.40599e-140	1.44229	0.633	0.131	1.17542e-135	8	TRINITY-DN31675-c1-g4	MLP_ACRMI
1.50603e-135	1.34695	0.69	0.161	3.27455e-131	8	TRINITY-DN29087-c2-g1	am+
9.00354e-133	1.60552	0.776	0.235	1.95764e-128	8	TRINITY-DN33011-c2-g7	n/a
6.4326e-130	1.38906	0.514	0.092	1.39864e-125	8	TRINITY-DN30823-c0-g3	LRP1B_HUMAN
0	3.02389	0.948	0.172	0	9	TRINITY-DN27095-c0-g2	CATK_RABIT	Digestive cells
0	3.01176	0.895	0.146	0	9	TRINITY-DN22570-c0-g2	CATK_RABIT
0	2.96986	0.882	0.128	0	9	TRINITY-DN26617-c0-g7	CATK_MACMU
0	2.82536	0.846	0.061	0	9	TRINITY-DN16314-c0-g1	CATK_RABIT
0	2.79636	0.895	0.097	0	9	TRINITY-DN23309-c0-g2	n/a
0	2.76596	0.876	0.074	0	9	TRINITY-DN27780-c1-g2	ASPP_AEDAE
0	2.57885	0.765	0.04	0	9	TRINITY-DN22240-c0-g1	TSN17_HUMAN
0	2.38325	0.631	0.033	0	9	TRINITY-DN21292-c0-g1	CATB_PONAB
0	2.38	0.81	0.075	0	9	TRINITY-DN26634-c2-g2	CFAD_DICDI
0	2.30626	0.641	0.03	0	9	TRINITY-DN26690-c0-g2	MRP1_MOUSE
1.61079e-56	1.06435	0.407	0.112	3.50233e-52	10	TRINITY-DN23309-c0-g2	n/a	Digestive cells
4.85994e-51	0.931473	0.47	0.158	1.0567e-46	10	TRINITY-DN22570-c0-g2	CATK_RABIT
3.82761e-43	0.921381	0.483	0.186	8.32236e-39	10	TRINITY-DN27095-c0-g2	CATK_RABIT
1.45241e-41	0.9394	0.291	0.078	3.15797e-37	10	TRINITY-DN16314-c0-g1	CATK_RABIT
2.14279e-40	1.13714	0.533	0.236	4.65908e-36	10	TRINITY-DN20997-c0-g1	am+
2.43158e-40	1.22259	0.56	0.258	5.28699e-36	10	TRINITY-DN20224-c0-g2	PCR3_ARATH
3.34242e-37	0.99359	0.394	0.143	7.26742e-33	10	TRINITY-DN26617-c0-g7	CATK_MACMU
1.449e-35	0.811095	0.305	0.091	3.15055e-31	10	TRINITY-DN27780-c1-g2	ASPP_AEDAE
7.73449e-35	0.790681	0.228	0.056	1.68171e-30	10	TRINITY-DN23395-c0-g1	SORL_MOUSE
2.49476e-31	0.977214	0.318	0.108	5.42436e-27	10	TRINITY-DN26703-c0-g4	TAGL3_PONAB
0	4.2775	0.875	0.061	0	11	TRINITY-DN32845-c0-g2	n/a	Bacterial contaminants
0	4.09759	0.872	0.049	0	11	TRINITY-DN28447-c2-g1	n/a
0	3.80352	0.833	0.031	0	11	TRINITY-DN21577-c0-g1	n/a
0	3.23465	0.683	0.011	0	11	TRINITY-DN30051-c3-g1	n/a
0	3.1102	0.69	0.019	0	11	TRINITY-DN26759-c1-g3	n/a
0	3.06536	0.641	0.02	0	11	TRINITY-DN23131-c0-g4	n/a
0	3.0185	0.73	0.043	0	11	TRINITY-DN30406-c2-g1	n/a
0	2.90551	0.605	0.011	0	11	TRINITY-DN27123-c1-g2	n/a
0	2.78271	0.708	0.045	0	11	TRINITY-DN22553-c0-g1	n/a
0	2.69607	0.52	0.009	0	11	TRINITY-DN23807-c0-g2	n/a
0	2.3024	0.509	0.013	0	12	TRINITY-DN31789-c1-g1	ABCA3_HUMAN	TRP+ neurons
0	1.6582	0.304	0.009	0	12	TRINITY-DN30495-c1-g1	TRPC4_MOUSE
5.80654e-302	1.85469	0.524	0.036	1.26252e-297	12	TRINITY-DN25475-c0-g5	n/a
5.94476e-281	1.88276	0.425	0.025	1.29257e-276	12	TRINITY-DN26468-c2-g6	TRPC5_MOUSE
5.67151e-273	1.57643	0.33	0.014	1.23316e-268	12	TRINITY-DN29404-c1-g1	KCNAE_DROME
1.07359e-243	1.52072	0.282	0.011	2.3343e-239	12	TRINITY-DN22427-c0-g1	RN150_HUMAN
7.2582e-236	1.76022	0.432	0.031	1.57815e-231	12	TRINITY-DN31186-c0-g1	n/a
6.93926e-221	1.44319	0.275	0.012	1.5088e-216	12	TRINITY-DN31067-c0-g1	FBN1_BOVIN
2.66342e-215	1.56625	0.392	0.028	5.79107e-211	12	TRINITY-DN23252-c0-g1	AQP_ANOGA
1.18787e-199	1.27586	0.238	0.01	2.58278e-195	12	TRINITY-DN24901-c0-g1	BAIP2_RAT
4.03299e-228	1.9069	0.727	0.104	8.76894e-224	13	TRINITY-DN32160-c0-g2	CAD23_MOUSE	Epithelial cells
1.45085e-209	1.93151	0.856	0.17	3.15458e-205	13	TRINITY-DN24859-c1-g1	BETT_ECOLI
2.01366e-196	1.8383	0.638	0.09	4.3783e-192	13	TRINITY-DN30823-c0-g3	LRP1B_HUMAN
4.9026e-196	1.80569	0.734	0.124	1.06597e-191	13	TRINITY-DN27569-c0-g3	ZPLD1_MOUSE
2.72057e-192	2.10273	0.808	0.161	5.91534e-188	13	TRINITY-DN29087-c2-g1	am+
4.81727e-190	1.78034	0.712	0.116	1.04742e-185	13	TRINITY-DN29475-c0-g1	FAT4_HUMAN
8.58766e-190	1.79986	0.893	0.21	1.86722e-185	13	TRINITY-DN26852-c0-g2	n/a
4.31995e-181	1.80679	0.59	0.083	9.39288e-177	13	TRINITY-DN30698-c0-g2	FAT4_HUMAN
1.25538e-178	1.74872	0.808	0.168	2.72957e-174	13	TRINITY-DN26404-c0-g1	S6A18_MOUSE
4.92618e-177	1.69155	0.605	0.088	1.0711e-172	13	TRINITY-DN33208-c5-g1	PTPRJ_CHICK
5.50455e-295	2.38761	0.367	0.016	1.19685e-290	14	TRINITY-DN20796-c0-g2	xam+	Epithelial cells 2
1.53047e-254	2.27541	0.844	0.142	3.32769e-250	14	TRINITY-DN27441-c1-g1	TBA1_PARLI
9.68548e-252	2.23767	0.456	0.033	2.10591e-247	14	TRINITY-DN27273-c0-g3	TBA_XENLA
1.55855e-236	2.49133	0.737	0.114	3.38876e-232	14	TRINITY-DN27349-c0-g1	n/a
2.76394e-233	3.15679	0.944	0.246	6.00963e-229	14	TRINITY-DN25550-c0-g3	n/a
1.3412e-225	2.66313	0.867	0.188	2.91617e-221	14	TRINITY-DN31325-c1-g2	xam+
4.54476e-220	2.29369	0.622	0.08	9.88168e-216	14	TRINITY-DN27455-c0-g3	xam+
2.05849e-208	2.32123	0.522	0.058	4.47577e-204	14	TRINITY-DN19673-c0-g2	LRP2_RAT
3.85533e-165	2.0984	0.922	0.34	8.38264e-161	14	TRINITY-DN27273-c0-g1	TBA1_CHICK
2.19718e-163	2.06038	0.507	0.07	4.77733e-159	14	TRINITY-DN24217-c0-g1	n/a
0	3.30271	0.868	0.047	0	15	TRINITY-DN32944-c2-g1	PK1L2_MOUSE	Uncharacterized
0	2.56084	0.608	0.012	0	15	TRINITY-DN26378-c1-g1	n/a
0	2.43023	0.668	0.052	0	15	TRINITY-DN33185-c3-g1	HPLN3_MOUSE
0	2.07315	0.426	0.011	0	15	TRINITY-DN32221-c2-g2	n/a
0	2.07029	0.43	0.01	0	15	TRINITY-DN27752-c0-g1	n/a
0	1.9442	0.426	0.018	0	15	TRINITY-DN24217-c0-g2	n/a
0	1.88787	0.362	0.011	0	15	TRINITY-DN20391-c0-g1	xam+
1.74516e-306	1.8734	0.449	0.024	3.79451e-302	15	TRINITY-DN20379-c0-g1	LRP12_PONAB
1.83921e-251	1.15238	0.162	0.002	3.99899e-247	15	TRINITY-DN24595-c1-g1	n/a
1.00282e-215	1.59836	0.2	0.005	2.18043e-211	15	TRINITY-DN28484-c0-g1	LRP2_MOUSE
0	2.02747	0.603	0.015	0	16	TRINITY-DN27057-c0-g2	UNC9_CAEEL	Digestive cells / Stem cells
2.5153e-264	2.47918	0.826	0.112	5.46903e-260	16	TRINITY-DN19765-c0-g1	LBR_PONAB
9.18616e-229	1.65768	0.368	0.02	1.99735e-224	16	TRINITY-DN26343-c0-g2	ROR2_HUMAN
8.76136e-226	1.72634	0.36	0.02	1.90498e-221	16	TRINITY-DN28790-c0-g1	CEL3B_XENLA
7.15548e-168	0.852091	0.157	0.004	1.55582e-163	16	TRINITY-DN27921-c1-g2	n/a
4.71893e-161	1.53024	0.669	0.105	1.02604e-156	16	TRINITY-DN24764-c0-g1	S28A3_EPTST
1.34932e-111	1.83236	0.888	0.353	2.93382e-107	16	TRINITY-DN23027-c0-g3	n/a
8.42772e-111	1.23922	0.5	0.08	1.83244e-106	16	TRINITY-DN26651-c0-g2	MEGF8_MOUSE
7.91288e-106	0.821135	0.124	0.004	1.7205e-101	16	TRINITY-DN29348-c0-g1	DL_DROME
7.40064e-98	1.27161	0.645	0.148	1.60912e-93	16	TRINITY-DN31225-c0-g1	n/a
0	4.19073	1	0.172	0	17	TRINITY-DN30204-c0-g1	VPI1_SCOJE	Secretory cells
0	4.14877	0.65	0.011	0	17	TRINITY-DN17741-c0-g1	n/a
0	4.1135	0.988	0.128	0	17	TRINITY-DN32892-c2-g1	FBN1_BOVIN
0	3.91313	0.921	0.081	0	17	TRINITY-DN26292-c1-g1	n/a
0	3.8263	0.888	0.05	0	17	TRINITY-DN31506-c0-g2	n/a
0	3.82448	0.9	0.052	0	17	TRINITY-DN29012-c0-g1	SSPO_RAT
0	3.8166	0.904	0.048	0	17	TRINITY-DN29675-c1-g3	n/a
0	3.65984	0.988	0.127	0	17	TRINITY-DN25268-c4-g2	n/a
0	3.56773	0.892	0.051	0	17	TRINITY-DN28442-c1-g1	LRP1B_HUMAN
0	3.54318	0.871	0.051	0	17	TRINITY-DN26292-c1-g4	n/a
0	3.37019	0.765	0.075	0	18	TRINITY-DN26298-c0-g1	SAXO2_MOUSE	Serotoninergic neurons
0	2.88781	0.588	0.033	0	18	TRINITY-DN22486-c0-g1	VKTC6_DABSI
0	2.20768	0.361	0.006	0	18	TRINITY-DN23900-c0-g2	TSN16_HUMAN
0	2.04355	0.319	0.006	0	18	TRINITY-DN26867-c0-g1	am+
0	1.90894	0.336	0.005	0	18	TRINITY-DN23851-c1-g1	TM206_BOVIN
0	1.88841	0.294	0.005	0	18	TRINITY-DN30835-c0-g3	KCNH5_MOUSE
0	1.86236	0.319	0.006	0	18	TRINITY-DN25591-c0-g1	SC6A4_HUMAN
0	1.71182	0.294	0.007	0	18	TRINITY-DN26174-c0-g2	xam+
5.92332e-307	2.06924	0.37	0.014	1.28791e-302	18	TRINITY-DN25846-c0-g1	NPHN_RAT
2.22567e-272	2.14548	0.458	0.028	4.83927e-268	18	TRINITY-DN31834-c1-g1	INAM2_HUMAN
2.17322e-195	2.31938	0.417	0.033	4.72523e-191	19	TRINITY-DN31186-c0-g1	n/a	Chemosensory neurons
1.5203e-164	2.19719	0.417	0.04	3.30558e-160	19	TRINITY-DN25475-c0-g5	n/a
8.46378e-157	2.00842	0.357	0.03	1.84028e-152	19	TRINITY-DN23252-c0-g1	AQP_ANOGA
2.87998e-88	2.44929	0.209	0.018	6.26194e-84	19	TRINITY-DN30752-c0-g2	xam+
2.83239e-82	1.28403	0.2	0.017	6.15846e-78	19	TRINITY-DN21534-c1-g3	S17A5_HUMAN
1.93192e-77	1.71731	0.251	0.03	4.20058e-73	19	TRINITY-DN26468-c2-g6	TRPC5_MOUSE
3.89468e-74	1.56314	0.217	0.023	8.46821e-70	19	TRINITY-DN22899-c0-g2	xam+
3.84784e-73	1.36344	0.153	0.011	8.36636e-69	19	TRINITY-DN1634-c0-g1	PCR3_ARATH
8.20446e-69	1.38001	0.149	0.011	1.7839e-64	19	TRINITY-DN17718-c0-g1	n/a
1.14166e-62	1.51306	0.57	0.18	2.48231e-58	19	TRINITY-DN30700-c7-g3	n/a
0	3.02701	0.719	0.012	0	20	TRINITY-DN30821-c0-g2	PK1L2_MOUSE	Chemosensory neurons
0	2.8836	0.825	0.03	0	20	TRINITY-DN28470-c2-g1	n/a
0	2.88171	0.842	0.052	0	20	TRINITY-DN30093-c0-g1	NEUO_ECOK1
0	2.77309	0.776	0.029	0	20	TRINITY-DN29341-c1-g2	n/a
0	2.76306	0.768	0.031	0	20	TRINITY-DN26545-c0-g4	n/a
0	2.42241	0.526	0.02	0	20	TRINITY-DN16774-c0-g1	xam+
0	2.40501	0.627	0.018	0	20	TRINITY-DN25153-c0-g1	SCNNG_XENLA
0	2.39571	0.421	0.015	0	20	TRINITY-DN23360-c0-g2	n/a
0	2.38322	0.496	0.016	0	20	TRINITY-DN27872-c1-g3	n/a
0	2.25614	0.531	0.019	0	20	TRINITY-DN26431-c0-g2	xam+
0	2.72358	0.561	0.01	0	21	TRINITY-DN19965-c0-g1	n/a	chemosensory neurons
0	2.04013	0.307	0.003	0	21	TRINITY-DN27936-c0-g1	n/a
0	1.86137	0.217	0.003	0	21	TRINITY-DN23757-c0-g1	SCNNH_XENLA
1.4219e-279	1.56393	0.203	0.003	3.09163e-275	21	TRINITY-DN33194-c2-g1	MRC1_MOUSE
8.3079e-259	1.17682	0.132	0	1.80639e-254	21	TRINITY-DN21873-c0-g2	ASIC5_MOUSE
1.46745e-258	1.50394	0.175	0.002	3.19069e-254	21	TRINITY-DN26362-c0-g2	ACH10_HUMAN
4.24949e-237	1.77595	0.208	0.004	9.23967e-233	21	TRINITY-DN29854-c0-g2	n/a
6.37176e-230	1.34676	0.132	0.001	1.38541e-225	21	TRINITY-DN21692-c1-g1	n/a
1.10289e-226	2.47427	0.42	0.026	2.39802e-222	21	TRINITY-DN31595-c0-g1	ASIC1_CHICK
1.33729e-213	1.47171	0.127	0.001	2.90768e-209	21	TRINITY-DN23666-c0-g1	n/a
7.35676e-96	1.89937	0.492	0.081	1.59958e-91	22	TRINITY-DN25422-c1-g2	n/a	Epithelial cells II
5.45852e-90	2.02691	0.528	0.101	1.18685e-85	22	TRINITY-DN25422-c1-g1	n/a
3.2076e-81	1.85328	0.492	0.095	6.97428e-77	22	TRINITY-DN27981-c0-g4	xam+
4.38963e-64	1.86396	0.397	0.077	9.54437e-60	22	TRINITY-DN25422-c1-g3	n/a
1.98185e-58	1.47496	0.312	0.051	4.30913e-54	22	TRINITY-DN22785-c0-g6	n/a
6.05187e-54	1.69053	0.362	0.074	1.31586e-49	22	TRINITY-DN27981-c0-g1	n/a
1.90354e-37	1.0892	0.166	0.023	4.13887e-33	22	TRINITY-DN18479-c0-g2	n/a
2.62362e-30	0.772929	0.497	0.179	5.70454e-26	22	TRINITY-DN23906-c1-g1	FUCL6_ANGJA
4.56189e-29	0.746405	0.558	0.221	9.91891e-25	22	TRINITY-DN26852-c0-g2	n/a
1.80309e-28	0.621991	0.99	0.715	3.92046e-24	22	TRINITY-DN22840-c0-g1	YCX91_PHAAO
0	3.75958	0.646	0.025	0	23	TRINITY-DN29826-c1-g1	n/a	Secretory cells
0	3.54648	0.724	0.032	0	23	TRINITY-DN23727-c0-g2	n/a
0	3.45202	0.602	0.028	0	23	TRINITY-DN17630-c0-g2	n/a
0	3.02964	0.547	0.01	0	23	TRINITY-DN25744-c2-g1	n/a
0	2.73174	0.569	0.024	0	23	TRINITY-DN22417-c0-g1	PI16_MOUSE
0	2.62716	0.431	0.013	0	23	TRINITY-DN24044-c0-g1	LECC_POLMI
0	2.604	0.453	0.007	0	23	TRINITY-DN25744-c2-g3	n/a
0	2.50866	0.343	0.007	0	23	TRINITY-DN14748-c0-g1	n/a
0	2.45239	0.486	0.013	0	23	TRINITY-DN23400-c0-g6	n/a
0	2.4229	0.503	0.009	0	23	TRINITY-DN22417-c0-g4	PI15_CHICK
0	2.62635	0.53	0.013	0	24	TRINITY-DN26445-c3-g1	MGST1_BOVIN	Digestive cells
0	2.4664	0.422	0.009	0	24	TRINITY-DN27884-c1-g1	xam+
2.41041e-288	2.68118	0.578	0.032	5.24096e-284	24	TRINITY-DN22945-c0-g2	ANXA5_CYNPY
5.28301e-271	2.38078	0.5	0.024	1.14868e-266	24	TRINITY-DN22161-c0-g1	xam+
3.01602e-261	1.67947	0.283	0.006	6.55774e-257	24	TRINITY-DN19915-c0-g2	HGD_DROME
2.90376e-248	2.17461	0.392	0.015	6.31365e-244	24	TRINITY-DN23962-c0-g3	CTR2_CHICK
7.9853e-241	2.68215	0.566	0.038	1.73624e-236	24	TRINITY-DN26041-c0-g1	n/a
3.2062e-237	2.907	0.843	0.1	6.97125e-233	24	TRINITY-DN29029-c1-g1	NEUR1_RAT
5.83961e-233	1.98055	0.361	0.014	1.26971e-228	24	TRINITY-DN18395-c1-g2	FBT4_ARATH
5.59955e-232	1.9402	0.337	0.012	1.21751e-227	24	TRINITY-DN14829-c0-g1	LIP1_CAEEL
1.06415e-230	1.9907	0.497	0.026	2.31377e-226	25	TRINITY-DN25862-c0-g2	xam+	Neuronal progenitors
3.88707e-215	1.76402	0.195	0.003	8.45165e-211	25	TRINITY-DN26861-c0-g3	PI16_HUMAN
3.07034e-190	2.66301	0.208	0.004	6.67584e-186	25	TRINITY-DN22219-c0-g2	n/a
2.22701e-115	1.68184	0.477	0.05	4.84218e-111	25	TRINITY-DN28871-c2-g1	n/a
2.28562e-88	1.00511	0.181	0.009	4.96962e-84	25	TRINITY-DN24998-c0-g3	am+
9.91703e-83	2.66618	0.235	0.017	2.15626e-78	25	TRINITY-DN22620-c1-g1	GPRL1_MOUSE
5.72331e-65	1.556	0.409	0.063	1.24442e-60	25	TRINITY-DN19548-c0-g1	NPDC1_MOUSE
5.42821e-64	1.24909	0.242	0.023	1.18026e-59	25	TRINITY-DN21031-c0-g1	CLN3_CANLF
6.22316e-64	1.27219	0.295	0.033	1.3531e-59	25	TRINITY-DN27495-c1-g2	n/a
2.80454e-58	1.3629	0.262	0.029	6.0979e-54	25	TRINITY-DN27926-c0-g1	ESRP1_MOUSE
1.43149e-90	1.42271	0.791	0.182	3.11248e-86	26	TRINITY-DN30204-c0-g1	VPI1_SCOJE	Secretory cells
5.33052e-85	1.42408	0.682	0.139	1.15902e-80	26	TRINITY-DN32892-c2-g1	FBN1_BOVIN
1.15765e-65	1.02511	0.514	0.094	2.51708e-61	26	TRINITY-DN26292-c1-g1	n/a
1.88904e-49	0.937859	0.378	0.066	4.10734e-45	26	TRINITY-DN28442-c1-g1	LRP1B_HUMAN
1.86478e-44	0.867705	0.351	0.063	4.0546e-40	26	TRINITY-DN29675-c1-g3	n/a
1.3848e-42	0.959776	0.351	0.065	3.01098e-38	26	TRINITY-DN26292-c1-g4	n/a
2.19204e-41	0.874019	0.351	0.067	4.76616e-37	26	TRINITY-DN29012-c0-g1	SSPO_RAT
4.38586e-39	0.866836	0.338	0.065	9.53618e-35	26	TRINITY-DN31506-c0-g2	n/a
9.09027e-31	1.4078	0.264	0.051	1.9765e-26	26	TRINITY-DN32190-c0-g1	CNTP4_HUMAN
7.98444e-30	1.13439	0.459	0.142	1.73606e-25	26	TRINITY-DN25268-c4-g2	n/a
1.29312e-156	2.81781	0.5	0.041	2.81162e-152	27	TRINITY-DN31523-c0-g1	n/a	Uncharacterized
3.81374e-81	1.86946	0.295	0.027	8.29222e-77	27	TRINITY-DN25217-c0-g1	n/a
5.51887e-71	1.6687	0.178	0.011	1.19997e-66	27	TRINITY-DN28800-c0-g3	n/a
6.87463e-63	1.80671	0.568	0.13	1.49475e-58	27	TRINITY-DN29861-c2-g3	n/a
2.23705e-57	1.84818	0.384	0.064	4.86403e-53	27	TRINITY-DN26167-c0-g1	n/a
3.34493e-56	1.40626	0.164	0.012	7.27288e-52	27	TRINITY-DN28005-c4-g1	n/a
1.68548e-53	1.44107	0.171	0.013	3.66474e-49	27	TRINITY-DN26777-c2-g6	n/a
3.63977e-53	1.61852	0.144	0.009	7.91396e-49	27	TRINITY-DN31161-c0-g1	LRP5_HUMAN
1.55541e-51	1.93973	0.301	0.043	3.38193e-47	27	TRINITY-DN20075-c0-g1	n/a
2.36162e-49	1.3079	0.13	0.008	5.13487e-45	27	TRINITY-DN31645-c2-g1	n/a
4.71159e-135	2.54017	0.831	0.151	1.02444e-130	28	TRINITY-DN27441-c1-g1	TBA1_PARLI	Epithelial cells II
1.12188e-112	1.97167	0.232	0.011	2.4393e-108	28	TRINITY-DN31004-c0-g3	n/a
3.44565e-106	1.93953	0.415	0.039	7.49188e-102	28	TRINITY-DN27273-c0-g3	TBA_XENLA
2.85965e-101	2.0138	0.268	0.017	6.21773e-97	28	TRINITY-DN20391-c0-g1	xam+
4.83271e-95	2.42564	0.93	0.347	1.05078e-90	28	TRINITY-DN27273-c0-g1	TBA1_CHICK
5.85612e-92	2.09685	0.338	0.031	1.2733e-87	28	TRINITY-DN20379-c0-g1	LRP12_PONAB
1.11801e-84	1.86826	0.62	0.112	2.4309e-80	28	TRINITY-DN24220-c3-g2	TBB_PARLI
4.93653e-83	2.3851	0.648	0.139	1.07335e-78	28	TRINITY-DN32250-c2-g3	EMP1_PONAB
2.00161e-77	1.8963	0.282	0.025	4.3521e-73	28	TRINITY-DN21043-c0-g1	Y1819_STAA8
1.69827e-70	1.85698	0.958	0.735	3.69255e-66	28	TRINITY-DN27441-c1-g2	TBA_LYTPI
0	5.11767	1	0.078	0	29	TRINITY-DN23480-c0-g1	FP1_MYTGA	Secretory cells
0	4.66151	0.993	0.032	0	29	TRINITY-DN32015-c1-g2	FBN1_MOUSE
0	4.64406	1	0.044	0	29	TRINITY-DN24482-c0-g4	SIAT9_PANTR
0	4.57089	0.942	0.025	0	29	TRINITY-DN30860-c0-g6	SSPO_CHICK
0	4.50546	1	0.04	0	29	TRINITY-DN27764-c0-g1	n/a
0	4.22744	1	0.039	0	29	TRINITY-DN27982-c0-g2	xam+
0	3.24992	0.554	0.006	0	29	TRINITY-DN20573-c0-g1	n/a
0	3.08286	0.835	0.023	0	29	TRINITY-DN31792-c0-g8	n/a
0	3.08017	0.863	0.035	0	29	TRINITY-DN20385-c0-g2	MRC2_RAT
0	3.03794	0.683	0.013	0	29	TRINITY-DN32393-c0-g1	xam+
0	2.37401	0.797	0.047	0	30	TRINITY-DN22785-c0-g6	n/a	Epithelial cells II
2.74916e-266	2.82142	0.91	0.079	5.97749e-262	30	TRINITY-DN25422-c1-g2	n/a
3.25981e-260	2.78693	0.88	0.073	7.08779e-256	30	TRINITY-DN25422-c1-g3	n/a
3.24247e-251	2.63051	0.842	0.069	7.05009e-247	30	TRINITY-DN27981-c0-g1	n/a
6.95538e-246	1.80584	0.729	0.048	1.51231e-241	30	TRINITY-DN18351-c0-g1	xam+
1.87766e-243	2.79405	0.932	0.092	4.08259e-239	30	TRINITY-DN27981-c0-g4	xam+
1.79689e-238	2.85162	0.947	0.099	3.90699e-234	30	TRINITY-DN25422-c1-g1	n/a
7.45924e-235	1.79781	0.556	0.029	1.62186e-230	30	TRINITY-DN21928-c0-g2	AMRP_HUMAN
5.76454e-214	1.59148	0.609	0.038	1.25338e-209	30	TRINITY-DN32994-c0-g2	DYH5_HUMAN
1.55709e-207	2.02281	0.835	0.081	3.38559e-203	30	TRINITY-DN20134-c0-g1	xam+
2.82257e-215	2.0837	0.669	0.045	6.13711e-211	31	TRINITY-DN27764-c0-g1	n/a	Secretory cells
2.75002e-200	2.04462	0.597	0.038	5.97938e-196	31	TRINITY-DN32015-c1-g2	FBN1_MOUSE
1.85539e-194	2.40231	0.315	0.01	4.03416e-190	31	TRINITY-DN22610-c0-g1	n/a
1.37443e-191	1.79037	0.815	0.081	2.98842e-187	31	TRINITY-DN23480-c0-g1	FP1_MYTGA
1.64162e-183	2.29196	0.29	0.009	3.56938e-179	31	TRINITY-DN20783-c0-g1	PAR6_CAEEL
4.28553e-176	2.49388	0.597	0.045	9.31802e-172	31	TRINITY-DN27982-c0-g2	xam+
4.05861e-164	2.48036	0.468	0.029	8.82463e-160	31	TRINITY-DN31792-c0-g8	n/a
1.49135e-128	2.21245	0.25	0.01	3.24265e-124	31	TRINITY-DN23574-c0-g1	n/a
5.59338e-127	1.85804	0.54	0.051	1.21617e-122	31	TRINITY-DN24482-c0-g4	SIAT9_PANTR
2.04717e-109	2.7124	0.548	0.064	4.45116e-105	31	TRINITY-DN27403-c2-g1	SFP3_BOVIN
0	3.68309	0.823	0.012	0	32	TRINITY-DN28385-c0-g2	xam+	Transporter cells
0	3.26017	0.75	0.022	0	32	TRINITY-DN30609-c1-g1	ODH_HALDH
0	3.02599	0.71	0.021	0	32	TRINITY-DN26397-c0-g5	S2611_HUMAN
0	2.99161	0.685	0.01	0	32	TRINITY-DN30131-c0-g2	S4A11_HUMAN
0	2.75851	0.645	0.012	0	32	TRINITY-DN24909-c0-g2	KCNJ5_HUMAN
0	2.67152	0.629	0.01	0	32	TRINITY-DN27233-c0-g1	CAH7_HUMAN
2.32516e-301	3.03523	0.766	0.044	5.0556e-297	32	TRINITY-DN29855-c0-g1	SAHH2_RAT
1.34707e-265	2.36837	0.524	0.021	2.92894e-261	32	TRINITY-DN24238-c0-g1	SNO1_TYRJA
1.77885e-255	2.5637	0.645	0.036	3.86776e-251	32	TRINITY-DN30131-c0-g4	S4A11_HUMAN
5.28774e-254	2.90359	0.782	0.056	1.14971e-249	32	TRINITY-DN20082-c0-g1	SELW_CHICK
1.40692e-69	2.46821	0.68	0.167	3.05907e-65	33	TRINITY-DN30349-c0-g4	TPM_BRABE	Muscle cells
1.92788e-48	1.8807	0.23	0.023	4.19178e-44	33	TRINITY-DN20297-c0-g2	KLF5_MOUSE
5.04375e-45	1.95743	0.598	0.182	1.09666e-40	33	TRINITY-DN21883-c0-g2	GALT_MOUSE
1.36334e-40	1.80892	0.197	0.02	2.96432e-36	33	TRINITY-DN28230-c0-g1	COT1_MOUSE
6.82908e-38	1.62074	0.156	0.014	1.48485e-33	33	TRINITY-DN21168-c0-g1	EGFR_APIME_62
2.95973e-31	0.797588	0.959	0.938	6.43533e-27	33	TRINITY-DN26402-c9-g1	EF1A2_RABIT
6.14547e-30	1.70715	0.115	0.009	1.33621e-25	33	TRINITY-DN24056-c1-g3	n/a
8.01019e-30	1.66914	0.164	0.019	1.74166e-25	33	TRINITY-DN25917-c0-g1	BAG_STRAG
9.54997e-30	1.6449	0.139	0.014	2.07645e-25	33	TRINITY-DN24304-c0-g1	ATG11_VANPO
4.82895e-29	1.83474	0.197	0.028	1.04996e-24	33	TRINITY-DN31599-c1-g4	C102A_HUMAN
2.00101e-195	2.86559	0.483	0.025	4.35079e-191	34	TRINITY-DN26431-c0-g2	xam+	Chemosensory neurons
1.3969e-171	2.69292	0.407	0.019	3.03728e-167	34	TRINITY-DN23360-c0-g2	n/a
6.57495e-153	2.85704	0.542	0.041	1.42959e-148	34	TRINITY-DN26545-c0-g4	n/a
1.76221e-142	2.30753	0.203	0.005	3.83158e-138	34	TRINITY-DN30093-c0-g2	n/a
4.37666e-135	2.53838	0.415	0.027	9.51618e-131	34	TRINITY-DN25153-c0-g1	SCNNG_XENLA
6.81022e-132	2.34358	0.322	0.016	1.48075e-127	34	TRINITY-DN24033-c1-g2	n/a
1.54349e-130	2.42485	0.398	0.025	3.35601e-126	34	TRINITY-DN24591-c1-g1	GLR1_CAEEL
6.89643e-128	2.35428	0.407	0.027	1.49949e-123	34	TRINITY-DN16774-c0-g1	xam+
5.90444e-121	2.88882	0.585	0.063	1.2838e-116	34	TRINITY-DN30093-c0-g1	NEUO_ECOK1
6.45234e-95	1.85297	0.229	0.011	1.40293e-90	34	TRINITY-DN20062-c0-g1	n/a
0	4.69872	0.856	0.006	0	35	TRINITY-DN32516-c0-g1	PK1L2_MOUSE	Uncharacterized
0	4.67952	0.964	0.027	0	35	TRINITY-DN25059-c0-g1	n/a
0	4.42486	0.919	0.01	0	35	TRINITY-DN29779-c0-g3	n/a
0	2.58929	0.559	0.002	0	35	TRINITY-DN30106-c0-g1	n/a
0	2.34523	0.505	0.004	0	35	TRINITY-DN28409-c0-g1	n/a
0	2.14518	0.414	0.005	0	35	TRINITY-DN24146-c0-g3	GNAO_DROME
0	2.02799	0.387	0.005	0	35	TRINITY-DN15725-c0-g1	CCD81_HUMAN
0	2.01524	0.423	0.003	0	35	TRINITY-DN21872-c0-g1	CAD23_MOUSE
0	1.88522	0.36	0.002	0	35	TRINITY-DN32485-c3-g3	n/a
0	1.82477	0.315	0.003	0	35	TRINITY-DN14620-c0-g1	n/a
0	2.44048	0.68	0.022	0	36	TRINITY-DN25636-c0-g1	NETR_RAT	Digestive cells II
0	2.35138	0.6	0.009	0	36	TRINITY-DN26860-c1-g1	TENX_HUMAN
0	2.24331	0.8	0.036	0	36	TRINITY-DN28290-c0-g1	n/a
0	2.14136	0.62	0.02	0	36	TRINITY-DN22810-c0-g10	PV21_POMCA
0	1.94778	0.58	0.007	0	36	TRINITY-DN31731-c0-g2	CUBN_RAT
0	1.64384	0.49	0.009	0	36	TRINITY-DN32879-c1-g2	TENX_HUMAN
0	1.502	0.38	0.006	0	36	TRINITY-DN32202-c2-g4	n/a
7.79299e-307	2.78193	0.71	0.028	1.69443e-302	36	TRINITY-DN32491-c2-g1	n/a
1.81776e-292	1.18102	0.34	0.005	3.95236e-288	36	TRINITY-DN31820-c0-g2	CED3_CAERE
2.56686e-291	1.31674	0.23	0.002	5.58112e-287	36	TRINITY-DN28979-c0-g2	n/a
0	5.3292	0.867	0.029	0	37	TRINITY-DN22080-c0-g2	CLC4K_HUMAN	Digestive cells II
0	5.27313	0.796	0.019	0	37	TRINITY-DN26570-c0-g1	MRC1_HUMAN
0	4.70044	0.704	0.01	0	37	TRINITY-DN22335-c2-g2	KMT2D_HUMAN
0	4.17636	0.755	0.026	0	37	TRINITY-DN23598-c0-g3	MBL_CHICK
0	3.42616	0.643	0.004	0	37	TRINITY-DN27105-c1-g2	n/a
0	3.30611	0.51	0.007	0	37	TRINITY-DN23838-c0-g1	MRC1_HUMAN
0	2.77461	0.459	0.004	0	37	TRINITY-DN31464-c1-g1	COL10_XENTR
0	2.56391	0.367	0.004	0	37	TRINITY-DN23838-c0-g2	LYAM3_MOUSE
0	1.92902	0.235	0.002	0	37	TRINITY-DN25714-c1-g2	n/a
0	1.52468	0.194	0.001	0	37	TRINITY-DN26570-c0-g3	MBL2_PONPY
5.81744e-264	2.42734	0.351	0.006	1.26489e-259	38	TRINITY-DN32524-c1-g1	LRP2_RAT	Secretory cells
5.3419e-241	1.85458	0.223	0.002	1.16149e-236	38	TRINITY-DN30613-c1-g1	n/a
5.06032e-230	3.56138	0.5	0.017	1.10027e-225	38	TRINITY-DN19659-c0-g1	n/a
7.36314e-226	3.89449	0.521	0.02	1.60097e-221	38	TRINITY-DN22546-c0-g1	CRLD2_BOVIN
2.50845e-202	2.0374	0.245	0.004	5.45413e-198	38	TRINITY-DN29894-c0-g2	SSPO_CHICK
6.34952e-202	0.927336	0.149	0.001	1.38058e-197	38	TRINITY-DN33097-c2-g4	n/a
3.19312e-190	2.38039	0.319	0.008	6.9428e-186	38	TRINITY-DN29705-c1-g3	xam+
8.65787e-165	1.98149	0.415	0.017	1.88248e-160	38	TRINITY-DN19107-c0-g1	n/a
1.12712e-145	1.32877	0.17	0.003	2.4507e-141	38	TRINITY-DN31280-c3-g4	n/a
4.17008e-141	2.57229	0.489	0.029	9.06702e-137	38	TRINITY-DN22417-c0-g1	PI16_MOUSE
0	4.89362	0.92	0.021	0	39	TRINITY-DN22569-c0-g1	n/a	Secretory cells
0	3.72328	0.761	0.006	0	39	TRINITY-DN32476-c1-g1	SSPO_CHICK
0	2.13963	0.545	0.001	0	39	TRINITY-DN32476-c0-g1	SSPO_CHICK
0	1.87041	0.295	0.001	0	39	TRINITY-DN24906-c1-g1	n/a
4.87808e-277	1.44789	0.33	0.005	1.06064e-272	39	TRINITY-DN29045-c0-g3	C209E_MOUSE
2.14409e-272	2.52859	0.682	0.027	4.6619e-268	39	TRINITY-DN27307-c0-g1	PPAP_BOVIN
3.21793e-259	1.20404	0.205	0.001	6.99675e-255	39	TRINITY-DN28401-c0-g3	n/a
4.2887e-252	2.45851	0.386	0.008	9.32492e-248	39	TRINITY-DN32256-c3-g1	C209E_MOUSE
5.16871e-247	4.4351	0.966	0.069	1.12383e-242	39	TRINITY-DN20515-c1-g1	n/a
6.56195e-235	4.03069	0.932	0.067	1.42676e-230	39	TRINITY-DN27092-c0-g1	n/a
2.00766e-69	1.42694	0.481	0.046	4.36525e-65	40	TRINITY-DN32599-c1-g1	n/a	Muscle cells
1.66206e-66	1.1616	0.392	0.032	3.61381e-62	40	TRINITY-DN21065-c1-g3	SRCA_CHICK
6.90658e-59	1.37515	0.532	0.064	1.5017e-54	40	TRINITY-DN31496-c0-g1	MYLK_HUMAN
1.29529e-56	1.47833	0.797	0.16	2.81635e-52	40	TRINITY-DN29646-c0-g1	MYS_ARGIR
3.15168e-55	1.22481	0.43	0.046	6.85269e-51	40	TRINITY-DN32257-c0-g1	MYH16_CANLF
4.0307e-53	1.21977	0.696	0.115	8.76394e-49	40	TRINITY-DN32160-c0-g2	CAD23_MOUSE
3.4884e-52	1.34528	0.633	0.1	7.58482e-48	40	TRINITY-DN30823-c0-g3	LRP1B_HUMAN
8.13071e-52	1.16636	0.367	0.036	1.76786e-47	40	TRINITY-DN31643-c0-g1	S6A18_MOUSE
3.99427e-51	1.23125	0.481	0.06	8.68474e-47	40	TRINITY-DN22995-c0-g1	UNC89_CAEEL
7.37454e-51	1.04886	0.671	0.11	1.60345e-46	40	TRINITY-DN30411-c0-g3	TNNT_CAEEL
0	4.28716	0.667	0.007	0	41	TRINITY-DN21866-c0-g3	FUCL_ANGAN	Secretory cells
0	3.8699	0.579	0.005	0	41	TRINITY-DN29014-c0-g2	n/a
0	3.64921	0.614	0.003	0	41	TRINITY-DN26357-c1-g3	am+
0	3.60908	0.544	0.008	0	41	TRINITY-DN26357-c1-g4	n/a
0	3.12041	0.421	0.005	0	41	TRINITY-DN21699-c0-g1	xam+
0	2.43406	0.351	0.001	0	41	TRINITY-DN29014-c0-g3	n/a
0	1.40711	0.193	0	0	41	TRINITY-DN20982-c0-g3	FUCL_ANGAN
6.86625e-274	1.4546	0.175	0	1.49293e-269	41	TRINITY-DN31210-c1-g1	FUCL6_ANGJA
3.78248e-269	1.78511	0.316	0.003	8.22424e-265	41	TRINITY-DN23315-c0-g1	CHST1_MOUSE
1.16573e-239	4.4444	0.649	0.018	2.53464e-235	41	TRINITY-DN21361-c0-g1	am+
